# Phenotypic Heterogeneity in the DNA Replication Stress Response Revealed by Quantitative Protein Dynamics Measurements

**DOI:** 10.1101/2022.06.08.495346

**Authors:** Brandon Ho, Raphael Loll-Krippleber, Nikko P. Torres, Andreas Cuny, Fabian Rudolf, Grant W. Brown

## Abstract

Cells respond to environmental stressors by activating programs that result in protein abundance and localization changes. The DNA damage and DNA replication stress responses have been heavily studied and provide exemplars of the roles of protein localization and abundance regulation in proper cellular stress response. While vast amounts of data have been collected to describe the dynamics of yeast proteins in response to numerous external stresses, few have assessed and compared both protein localization kinetics and phenotypic heterogeneity in the same context, particularly during DNA replication stress. We developed a robust yet simple quantification scheme to identify and measure protein localization change events (re-localization) and applied it to the 314 yeast proteins whose subcellular distribution changes following DNA replication stress. We captured different kinetics of protein re-localization, identified proteins with localization changes that were not detected in previous analyses, and defined the extent of heterogeneity in stress-induced protein re-localization. Our imaging platforms and analysis pipeline enables efficient measurements of protein localization phenotypes for single cells over time and will guide future work in elucidating the biological parameters that govern cellular heterogeneity.
