## Supplemental Table 1 for "Phenotypic Heterogeneity in the DNA Replication Stress Response Revealed by Quantitative Protein Dynamics Measurements"

### Sheet: 322MiniArrayUniverse
Table S1. GFP-tagged proteins analyzed in this study
Gene
STB3
DOT6
AIP1
CSM3
UBC9
DCP2
FPR2
RPC10
YDR132C
RAD50
CCC1
YMR031C
MCM2
RUP1
RMI1
MRC1
ARO4
MRS6
RDH54
RFA2
VPH1
YDL129W
MOB1
LAG1
YKL069W
ECM5
TOP3
FIG4
SFH5
DUS3
ULP2
BCH1
YLR297W
TOF2
LSM1
ULP1
GTB1
SLD2
DUG2
ARP4
BUD14
RPN4
RAD9
MRT4
YAP1
EDC1
YTA6
ESP1
SCH9
CDC15
YDR348C
CDC6
ECO1
YBR197C
TOS4
TRM112
HSP42
DPB11
PPH21
GSY1
MSO1
YHB1
ITR1
QCR6
PBY1
RFA1
DIP5
HGH1
YDR089W
ENT1
MTC5
FLR1
LSM2
GLC3
RAD52
YLR363W-A
FCY2
ATG29
RAS1
YOX1
EXO70
LST8
RFC4
CDC20
RMT2
DNA2
MMS21
ECM3
YMR291W
PPN1
APJ1
TSC13
PRS5
CAT8
TSR1
RTS1
ASE1
DCP1
ECM29
RRP5
LSM7
RAD54
RTN2
RSF2
UFD4
XRS2
MSN1
REV1
YBR259W
YMR160W
SCD6
OAF3
ZPR1
KTR3
XBP1
SAC6
YML108W
NAM7
LSM4
CSM1
YNR061C
DOA1
CLB3
OPY2
MSB3
AQR1
MSB1
FUI1
FAA1
SLD3
BTN2
RGD2
INO80
SPT21
IZH4
MTR10
SIZ1
AVL9
ARN1
RPL40A
RFC2
EDC2
PPH22
MSN2
TOP1
YER064C
SGT2
HSP104
CDC14
CDC48
SEC8
PAT1
TUB1
RRB1
ARP6
HMG1
ZIP2
ATG2
CTR86
CBF2
CHS7
RBD2
LSB1
CBP1
DSF2
PIL1
GCD6
YGR151C
AAC1
YMR111C
YLR126C
PBP2
LRS4
NMD4
SLX8
HOS2
HSL7
TSR3
DBF4
AIM44
APC5
SIZ2
RAD57
DDC1
RTR2
PDR3
RNR1
NOB1
RRD1
SRS2
RIM1
YHR182W
NPL4
GLN1
YPR174C
MSH3
EXO1
LCD1
LOC1
NOP58
RRP17
HFA1
RAD59
YGR042W
ACE2
NOP13
RGA1
GYP5
PKP2
DHH1
SQS1
SKG3
SIP5
YKU80
BIR1
PRE3
DSE1
LSM3
HAA1
CGR1
YDR115W
CRM1
BMH1
LSM12
PEX21
MKT1
YGR122W
CHK1
YKU70
BMH2
SLX4
DSE3
YOP1
MRE11
YML018C
AFT1
LAP4
LIF1
YIL108W
RAD5
RAD55
RVB1
RAD24
RNR4
PXL1
IPL1
APC4
ATG16
TSA1
MGS1
CTR1
GYL1
PBP4
APC1
SUT1
YBL111C
CBK1
ULS1
HSP26
RME1
AIM20
NOP56
YJR056C
RTT107
KTR1
HTA2
POL30
GSY2
ATG18
HMG2
YOR342C
SUB2
RAD51
CYK3
RFC3
HAC1
CDC27
SAE2
ATC1
RFC5
FEN2
YDR170W-A
RAD53
PNC1
PPH3
PHO81
YDL156W
RPL15B
VPS1
STP4
FIN1
PSO2
IQG1
YLR108C
MSH2
SRP68
SGS1
TIS11
NEJ1
CAP2
FAA4
YAR009C
PBP1
FAR1
PEX29
AME1
HNT3
CMS1
SVL3
CAP1
RPS18A
BOI1
NSG1
CDC24
