## Supplemental Table 2 for "Phenotypic Heterogeneity in the DNA Replication Stress Response Revealed by Quantitative Protein Dynamics Measurements"

### Sheet: Sheet1
Table S2. List of proteins not detected in previous studies to re-localize in replication stress
ORF	Protein	Subcellular Compartment Re-localization	Manual Inspection of Our Images	Notes
YLR085C	ARP6	Cytoplasmic Foci	Localization change
YGR142W	BTN2	Nuclear / Cyto Foci	Localization change
YFR028C	CDC14	-	No change
YBL084C	CDC27	Nucleus	Localization change
YDL126C	CDC48	Nucleus	Localization change
YBR274W	CHK1	Nucleus	Localization change	Very weak change
YCR086W	CSM1	Nucleus	Localization change
YBR281C	DUG2	Nuclear Foci	Localization change	Very weak change
YNL325C	FIG4	Cytoplasm	Localization change
YBL003C	HTA2	-	No change
YGL090W	LIF1	Nucleus	Localization change
YDR439W	LRS4	-	No change
YNL006W	LST8	Cytoplasmic Foci	Localization change
YEL019C	MMS21	-	No change
YCL061C	MRC1	Nuclear Foci	Localization change
YCR092C	MSH3	-	No change
YLR265C	NEJ1	-	No change
YLR197W	NOP56	-	No change
YOR310C	NOP58	-	No change
YBR088C	POL30	-	No change
YDL188C	PPH22	Nuclear / Cyto Foci	Localization change
YDR075W	PPH3	Nuclear / Cyto Foci	Localization change
YFR033C	QCR6	Nuclear Foci	Localization change
YER173W	RAD24	-	No change
YER095W	RAD51	-	No change
YPL153C	RAD53	-	No change
YDR076W	RAD55	Cytoplasm	Localization change
YDR004W	RAD57	Cytoplasm	Localization change
YDR217C	RAD9	Nuclear Foci	Localization change
YAR007C	RFA1	Nuclear Foci	Localization change
YJR068W	RFC2	-	No change
YNL290W	RFC3	-	No change
YBR087W	RFC5	Nucleus	Localization change
YCR028C-A	RIM1	-	No change
YPL024W	RMI1	Nuclear Foci	Localization change
YGL175C	SAE2	Nuclear Foci	Localization change
YDR409W	SIZ1	-	No change
YOR156C	SIZ2	Cytoplasm	Localization change
YKR010C	TOF2	-	No change
YLR234W	TOP3	Nuclear Foci	Localization change
YDL064W	UBC9	-	No change
YPL020C	ULP1	-	No change
YIL031W	ULP2	-	No change
YKR001C	VPS1	Cytoplasmic Foci	Localization change
YDR369C	XRS2	Nuclear Foci	Localization change
YMR106C	YKU80	-	No change
