## Supplemental Table 3 for "Phenotypic Heterogeneity in the DNA Replication Stress Response Revealed by Quantitative Protein Dynamics Measurements"

### Sheet: Sheet1
Table S3. List of protein re-localizations undetected by Chong et al. 2015
ORF	Protein	Subcellular Compartment Re-localization	Manual Inspection of Our Images	Manual Inspection of Chong Images
YPL158C	AIM44	Cytoplasm	Localization change	Localization change
YDR118W	APC4	Nucleolus Irregular	Localization change	No change
YDR184C	ATC1	Cytoplasm	Localization change	Localization change
YMR159C	ATG16	Cytoplasmic foci	Localization change	Localization change
YDR099W	BMH2	Nucleus	Localization change	Localization change
YKL007W	CAP1	Cytoplasm		No change
YIL034C	CAP2	Cytoplasm		No change
YMR280C	CAT8	Nucleus	Localization change	No change
YLR220W	CCC1	Vacuole		No change
YAR019C	CDC15	Cytoplasm	Localization change	Localization change
YJL194W	CDC6	Cytoplasm	Localization change	Localization change
YLR003C	CMS1	Nucleus	Localization change	No change
YDL117W	CYK3	Cytoplasm		Localization change
YER124C	DSE1	Cytoplasm	Localization change	Localization change
YOR264W	DSE3	Cytoplasm		Localization change
YBR007C	DSF2	Bud Neck	Localization change	Localization change
YOR092W	ECM3	ER	Localization change	No change
YMR176W	ECM5	Nucleus		No change
YFR027W	ECO1	Nucleus		Localization change
YGL222C	EDC1	Cytoplasmic foci	Localization change	No change
YER035W	EDC2	Nuclear Foci	Localization change	No change
YJL157C	FAR1	Nucleus	Localization change	Localization change
YEL011W	GLC3	Cytoplasm irreg.	Localization change	Localization change
YFR015C	GSY1	PM (Punctate)	Localization change	Localization change
YPR008W	HAA1	Nucleus	Localization change	No change
YGR187C	HGH1	Cytoplasm	Localization change	Localization change
YHR121W	LSM12	Nucleus		No change
YBL023C	MCM2	Nuclear Foci	Localization change	Localization change
YOR370C	MRS6	Nucleus		No change
YNL293W	MSB3	Cytoplasm	Localization change	Localization change
YOR160W	MTR10	Nucleus P		No change
YLR363C	NMD4	Cytoplasm	Localization change	Localization change
YOR056C	NOB1	Nucleolus	Localization change	Localization change
YKR064W	OAF3	Nucleus Irregular	Localization change	No change
YGR178C	PBP1	Nucleus	Localization change	No change
YDL053C	PBP4	Nuclear Foci	Localization change	Localization change
YGR233C	PHO81	Nucleus	Localization change	No change
YOR346W	REV1	Nuclear Foci	Localization change	Localization change
YER070W	RNR1	Cytoplasm	Localization change	No change
YIL153W	RRD1	Nucleus		No change
YOR138C	RUP1	Nucleus		Localization change
YPR129W	SCD6	Cytoplasmic foci	Localization change	Localization change
YGL162W	SUT1	Cytoplasm	Localization change	Localization change
YPL032C	SVL3	Nucleus	Localization change	Localization change
YLR136C	TIS11	Cytoplasm	Localization change	Localization change
YLR183C	TOS4	Nucleus	Localization change	Localization change
YNR046W	TRM112	Vacuole Foci		Localization change
YDL015C	TSC13	ER Foci	Localization change	No change
YOR006C	TSR3	Nucleus		No change
YML085C	TUB1	Nuclear Foci	Localization change	Localization change
YIL101C	XBP1	Nucleus	Localization change	Localization change
YAR009C	YAR009C	Cytoplasmic foci	Localization change	Localization change
YBL111C	YBL111C	Cytoplasm		No change
YBR259W	YBR259W	Cytoplasmic foci	Localization change	No change
YDL129W	YDL129W	Nucleus	Localization change	Localization change
YDR089W	YDR089W	Cytoplasm irreg.	Localization change	Localization change
YER064C	YER064C	Nuclear Foci	Localization change	Localization change
YHR182W	YHR182W	Bud Neck		Localization change
YPR174C	YPR174C	Nuclear Foci	Localization change	Localization change
YGL249W	ZIP2	Cytoplasm		Localization change
YGR211W	ZPR1	Nucleus	Localization change	Localization change
