## Supplemental Table 4 for "Phenotypic Heterogeneity in the DNA Replication Stress Response Revealed by Quantitative Protein Dynamics Measurements"

### Sheet: Sheet1
Table S4. List of protein re-localizations observed by Chong et al. 2015, but undetected in our analysis
ORF	Protein	Subcellular Compartment Re-localization	Manual Inspection of Our Images	Manual Inspection of Chong Images
YLR131C	ACE2	Cytoplasm	No change	Localization change
YBR249C	ARO4	Nucleus	Localization change	No change
YBL085W	BOI1	Bud Neck	No change	Localization change
YGL029W	CGR1	Nucleolus	Localization change	Localization change
YHR142W	CHS7	ER	Localization change	Localization change
YMR048W	CSM3	Nucleus	Localization change	Localization change
YPL194W	DDC1	Nuclear foci	Localization change	No change
YMR246W	FAA4	Cytoplasmic foci	No change	Localization change
YMR192W	GYL1	Cytoplasm	Localization change	Localization change
YLR450W	HMG2	Nuclear Periphery	Localization change	Localization change
YHL003C	LAG1	ER foci	Localization change	No change
YOR188W	MSB1	Cytoplasm	Localization change	Localization change
YNL175C	NOP13	Nucleolus	Localization change	Localization change
YHR133C	NSG1	Nuclear Periphery	Localization change	Localization change
YGL059W	PKP2	Mitchondria	Localization change	No change
YGL037C	PNC1	Cytoplasmic foci	Localization change	Localization change
YGR180C	RNR4	Cytoplasm	Localization change	Localization change
YMR229C	RRP5	Nucleolus	No change	No change
YDR129C	SAC6	Cytoplasm	No change	Localization change
YDR169C	STB3	Nucleus	Localization change	Localization change
YLR363W-A	YLR363W-A	Nucleolus	Localization change	Localization change
YML108W	YML108W	Nucleus	No change	Localization change
YMR031C	YMR031C	Cytoplasm	No change	No change
YMR291W	YMR291W	Nucleus	No change	Localization change
