## Supplemental Table 5 for "Phenotypic Heterogeneity in the DNA Replication Stress Response Revealed by Quantitative Protein Dynamics Measurements"

### Sheet: 20210809_HUMMS_penetrance
Table S5. Percent of cells with protein re-localization in replication stress agents MMS or HU.
	0.03% MMS								200mM HU
Gene	0 min	30 min	60 min	90 min	120 min	180 min	240 min		0 min	30 min	60 min	90 min	120 min	180 min	240 min
DSE3	0.157895	0.177715	0.307241	0.203583	0.240188	0.39422	0.505988		0.217391	0.612903	0.71028	0.700855	0.921739	0.985612	0.973154
HSP42	0.129496	0.226994	0.909605	0.911628	0.910256	0.966912	0.959854		0.147436	0.510549	0.833333	0.931677	0.964912	0.972569	0.982673
DCP2	0.141129	0.0680787	0.0726073	0.0879765	0.104435	0.208122	0.335196		0.1125	0.458564	0.942356	0.930283	0.918182	0.902985	0.891892
NOB1	0.190184	0.212928	0.31769	0.282051	0.332288	0.504043	0.570694		0.185345	0.144068	0.854637	0.848649	0.852217	0.909483	0.913043
ARN1	0.142361	0.494577	0.508032	0.496269	0.543986	0.803184	0.84509		0.122549	0.622699	0.595442	0.59759	0.768349	0.911067	0.888889
DOT6	0.23506	0.606061	0.146341	0.0947776	0.17851	0.0998632	0.143247		0.246914	0.886076	0.827751	0.321739	0.372093	0.245098	0.288344
DCP1	0.123596	0.268116	0.165517	0.0963855	0.144578	0.348718	0.352941		0.120219	0.535971	0.870722	0.873529	0.883978	0.807512	0.724299
LSM12	0.119048	0.216981	0.293651	0.25	0.227273	0.488235	0.535519		0.125926	0.527174	0.737864	0.689922	0.710526	0.863192	0.794788
TIS11	0.133333	0.148148	0.181818	0.0789474	0.209302	0.652174	0.632653		0.0585586	0.429967	0.567647	0.557864	0.645669	0.854762	0.757869
YER064C	0.158129	0.404918	0.270186	0.464135	0.567531	0.722157	0.685457		0.142857	0.850746	0.492958	0.246819	0.266839	0.262821	0.236559
RRP5	0.125	0.23219	0.347107	0.430952	0.458248	0.459016	0.545156		0.131086	0.149701	0.178378	0.189904	0.247031	0.217304	0.227176
TSR1	0.108333	0.442708	0.592275	0.395161	0.30916	0.511182	0.496894		0.114286	0.588921	0.85	0.720379	0.727069	0.780156	0.70334
LSM7	0.102459	0.190601	0.0953545	0.0751073	0.096	0.131624	0.121069		0.175355	0.493827	0.830846	0.805226	0.758701	0.75	0.695312
CCC1	0.154667	0.175439	0.174888	0.141129	0.128205	0.139241	0.107029		0.0506329	0.482456	0.577869	0.511111	0.657343	0.825545	0.762821
AFT1	0.12963	0.412844	0.291339	0.371795	0.323529	0.321608	0.248889		0.15	0.737313	0.814516	0.783455	0.788095	0.793991	0.659708
PHO81	0.142857	0.113821	0.204852	0.202991	0.28373	0.431894	0.575163		0.116071	0.323077	0.633205	0.643258	0.752577	0.81352	0.809302
MSN2	0.156627	0.150376	0.0902256	0.0802469	0.146341	0.23	0.180556		0.144068	0.810888	0.387534	0.293333	0.220472	0.486301	0.635747
KTR1	0.157895	0.244186	0.137255	0.175926	0.178862	0.325581	0.455782		0.123288	0.21371	0.0531915	0.025974	0.0368098	0.0561798	0.0765172
LOC1	0.153846	0.377049	0.213333	0.125	0.177215	0.4375	0.34		0.137931	0.253264	0.0501193	0.0437637	0.0486726	0.0375235	0.0331492
ASE1	0.171717	0.192037	0.205479	0.180934	0.277477	0.377168	0.433834		0.228346	0.190678	0.188034	0.106312	0.158055	0.203804	0.162602
XBP1	0.125749	0.229478	0.544699	0.654275	0.715488	0.821674	0.840382		0.100372	0.322738	0.613995	0.631696	0.720779	0.79021	0.762411
LSM4	0.134228	0.331839	0.165289	0.168539	0.207885	0.390625	0.308383		0.11875	0.267206	0.682143	0.70632	0.753571	0.772308	0.692073
EDC1	0.0923567	0.167464	0.119205	0.090535	0.101124	0.169492	0.153846		0.130435	0.432203	0.54	0.45641	0.512563	0.757848	0.586667
NMD4	0.144509	0.187726	0.104377	0.116352	0.105263	0.241814	0.237624		0.119658	0.492754	0.637795	0.645985	0.62585	0.757576	0.638554
LSM1	0.179487	0.356643	0.114458	0.0894737	0.0994764	0.276498	0.214592		0.11746	0.189616	0.678715	0.720174	0.733333	0.663248	0.425129
CYK3	0.125	0.270115	0.202128	0.234513	0.263158	0.660305	0.598639		0.151351	0.454918	0.51495	0.374286	0.463277	0.724936	0.598039
TRM112	0.114865	0.195	0.325581	0.109649	0.120332	0.261364	0.139098		0.10625	0.479303	0.71097	0.342967	0.196007	0.0775444	0.0274194
YDR115W	0.25	0.75	0.5	0.75	0.857143	1	0.916667		0.25	0.357143	0.545455	0.444444	0.7	0.592593	0.407407
TOS4	0.184397	0.41704	0.563805	0.601578	0.610294	0.718887	0.738416		0.152174	0.394495	0.58042	0.396739	0.617188	0.694332	0.638384
YPR174C	0.10356	0.254789	0.197368	0.176056	0.185971	0.316804	0.302228		0.104712	0.220447	0.251553	0.15859	0.157447	0.147766	0.0793103
RUP1	0.0901639	0.146465	0.107143	0.125523	0.185455	0.5	0.516304		0.119266	0.253112	0.598848	0.622776	0.59322	0.684062	0.613409
FEN2	0.104895	0.126761	0.0625	0.0934959	0.0801527	0.285211	0.306502		0.114754	0.182825	0.0486486	0.0330189	0.0225734	0.0263158	0.0313653
GSY1	0.214286	0.188462	0.433213	0.413333	0.45283	0.531915	0.49005		0.076087	0.207101	0.487805	0.522727	0.683544	0.659176	0.609195
GLC3	0.142857	0.62987	0.515625	0.603604	0.710638	0.843972	0.780564		0.137615	0.179487	0.429268	0.401639	0.517928	0.669065	0.682594
RPL15B	0.0755814	0.0622222	0.0524194	0.076087	0.120567	0.196203	0.246154		0.0765027	0.0418251	0.0349206	0.090411	0.147757	0.403587	0.682135
AIM44	0.183857	0.276657	0.164306	0.125	0.103837	0.194499	0.26		0.2	0.203279	0.131498	0.0488889	0.0805369	0.140152	0.0803738
CSM3	0.182857	0.268293	0.239394	0.227642	0.211679	0.252049	0.229287		0.186603	0.262821	0.278049	0.202505	0.259481	0.269504	0.201365
RNR1	0.264151	0.212766	0.23913	0.168142	0.140351	0.15625	0.0939227		0.227273	0.0348837	0.0181818	0.037594	0.0350877	0.0661157	0.064
PKP2	0.105691	0.254144	0.204852	0.170792	0.14186	0.211268	0.172481		0.144654	0.245763	0.226804	0.16242	0.156805	0.14876	0.116667
CDC15	0.173913	0.103448	0.168919	0.245902	0.298077	0.295203	0.304196		0.0960265	0.109043	0.509485	0.535545	0.581176	0.680672	0.550439
SCD6	0.153846	0.186275	0.115702	0.0714286	0.0833333	0.237805	0.175824		0.0447761	0.144444	0.465347	0.567901	0.554455	0.663793	0.611111
STB3	0.309353	0.792531	0.216117	0.0448276	0.0974843	0.105405	0.189119		0.230769	0.542714	0.651064	0.338403	0.430605	0.533333	0.473373
BUD14	0.166667	0.142857	0.183908	0.25	0.245902	0.479675	0.348837		0.114833	0.286154	0.603261	0.645977	0.611111	0.607803	0.409449
PAT1	0.141304	0.198198	0.14218	0.141026	0.202335	0.283737	0.308642		0.117647	0.103448	0.574766	0.609504	0.619247	0.493578	0.351254
NOP13	0.142857	0.136364	0.155556	0.119658	0.146341	0.188462	0.227437		0.186603	0.0824742	0.0898551	0.13615	0.155508	0.185741	0.198488
HFA1	0.0848485	0.226006	0.132948	0.0949868	0.101382	0.13834	0.161002		0.16318	0.129534	0.110609	0.111842	0.156989	0.155393	0.126629
BOI1	0.215743	0.109515	0.0685484	0.037702	0.0252525	0.0273973	0.015299		0.172043	0.123552	0.0885714	0.0945274	0.114416	0.0938776	0.0704225
HMG2	0.0518868	0.126844	0.0563003	0.0467532	0.0532995	0.196035	0.204167		0.0829694	0.145215	0.0903955	0.165714	0.117143	0.205379	0.164216
TSC13	0.0773196	0.194853	0.135314	0.0818182	0.0944625	0.149864	0.0878553		0.0479705	0.038674	0.145889	0.136139	0.156909	0.157787	0.113821
RPS18A	0.160173	0.169054	0.154054	0.173228	0.180693	0.174107	0.190776		0.159664	0.135204	0.107143	0.113095	0.119318	0.126689	0.15894
AQR1	0.242647	0.534091	0.473154	0.394495	0.56686	0.821622	0.839793		0.189394	0.618182	0.286885	0.152273	0.151316	0.162272	0.130693
RTN2	0.149897	0.368065	0.469939	0.535129	0.569892	0.745796	0.754839		0.0966184	0.20122	0.434174	0.430839	0.573661	0.61079	0.611002
CLB3	0.173077	0.415584	0.458824	0.441624	0.504425	0.751969	0.747292		0.214286	0.351515	0.442211	0.37931	0.449612	0.609929	0.572848
RRD1	0.103004	0.16609	0.168874	0.130435	0.196382	0.304435	0.215649		0.12963	0.201835	0.260684	0.303644	0.365019	0.608247	0.522968
YDL129W	0.16609	0.588235	0.552301	0.467066	0.47619	0.519608	0.527734		0.140562	0.585752	0.562189	0.263158	0.420945	0.449827	0.361404
EDC2	0.0617978	0.106312	0.481375	0.550649	0.585973	0.685115	0.617544		0.0979021	0.258065	0.474916	0.450151	0.501502	0.584211	0.507853
ECM5	0.156134	0.127473	0.0821596	0.0449679	0.0436508	0.0562181	0.0410256		0.102273	0.0892857	0.148402	0.0250569	0.0873563	0.0602911	0.0329897
YNR061C	0.121212	0.344671	0.274428	0.241445	0.17179	0.289517	0.158805		0.162304	0.580328	0.235294	0.0961538	0.1	0.127745	0.109731
YMR291W	0.038961	0.0232558	0.0925267	0.0662252	0.11437	0.0869565	0.132316		0.0890411	0.151376	0.141762	0.188679	0.144509	0.264463	0.177546
OAF3	0.0545455	0.0791789	0.100304	0.0460358	0.0666667	0.0972222	0.11985		0.128205	0.0813253	0.1	0.0714286	0.0844749	0.0496032	0.0263692
SUT1	0.0361446	0.020202	0.0215385	0.0662983	0.0873016	0.0874439	0.11609		0.132812	0.268722	0.0510949	0.00291545	0.00261097	0.0133929	0.0195652
CAP2	0.00869565	0.022779	0.0178971	0.0427184	0.0644567	0.0706436	0.109353		0.141026	0.028754	0.00837989	0.0100756	0.0352113	0.0414847	0.0189474
YOR342C	0.0245399	0.012	0.0208333	0.0616883	0.0932945	0.0434783	0.0788177		0.0214286	0.0251046	0.025	0.0835509	0.0783848	0.0474138	0.121475
YOP1	0.111111	0.375566	0.276265	0.246479	0.25	0.363372	0.400545		0.116129	0.122517	0.0809061	0.143357	0.177994	0.259701	0.192661
YMR160W	0.138298	0.313333	0.343373	0.538071	0.589109	0.832618	0.826255		0.152174	0.215017	0.15	0.15	0.153675	0.13852	0.130996
YMR111C	0.0875421	0.355	0.380048	0.471366	0.561508	0.786207	0.761526		0.0845771	0.379061	0.660256	0.375335	0.51715	0.756322	0.560268
YML018C	0.25	0.259259	0.216216	0.205128	0.171429	0.522727	0.418605		0.075	0.272727	0.0813953	0.0604396	0.0248619	0.00505051	0.00980392
YLR297W	0.211864	0.690476	0.740196	0.858447	0.871795	0.968254	0.981343		0.105882	0.316514	0.425101	0.27758	0.404682	0.533898	0.514045
YLR126C	0.0857143	0.22467	0.321285	0.522222	0.512727	0.69906	0.659375		0.0658683	0.253012	0.451493	0.446154	0.57478	0.699267	0.528846
YKL069W	0.10989	0.264706	0.141026	0.155556	0.257732	0.529148	0.4		0.114754	0.249364	0.330275	0.230769	0.217978	0.297665	0.164729
YJR056C	0.119741	0.629213	0.259091	0.260042	0.397959	0.39777	0.25		0.131004	0.52907	0.267857	0.0525	0.0595238	0.0726496	0.0688935
YHB1	0.240506	0.36	0.568915	0.826087	0.89196	0.887133	0.92016		0.200837	0.256345	0.1678	0.164049	0.0808081	0.0742424	0.103817
YGR151C	0.147239	0.323009	0.241685	0.223176	0.309917	0.506173	0.446957		0.0939227	0.136546	0.255102	0.239286	0.348123	0.560831	0.396501
YGR122W	0.11157	0.200549	0.130814	0.168798	0.174334	0.368201	0.300567		0.0848485	0.236287	0.289474	0.188679	0.266476	0.399478	0.311558
YGR042W	0.153535	0.251932	0.315978	0.295	0.396161	0.495541	0.610497		0.142292	0.230366	0.370892	0.275556	0.42616	0.488255	0.363014
YDR348C	0.244444	0.225806	0.100917	0.0986547	0.0981132	0.0983607	0.0822785		0.168831	0.0451613	0.0740741	0.0464135	0.0651341	0.0841751	0.090301
YDR170W-A	0.16	0.1875	0.0612245	0.164179	0.193878	0.508475	0.472727		0.0840336	0.181159	0.0966851	0.0851064	0.116883	0.182353	0.219417
YDR132C	0.18705	0.664865	0.900943	0.908333	0.928571	0.919463	0.904594		0.0689655	0.212885	0.283654	0.138889	0.259174	0.407258	0.222445
YDL156W	0.273438	0.173709	0.229787	0.237903	0.208955	0.211409	0.205882		0.179487	0.391509	0.319347	0.152401	0.181176	0.183442	0.0964467
YBR197C	0.0873239	0.274102	0.251386	0.129534	0.177365	0.286754	0.287143		0.0845921	0.110891	0.2	0.121495	0.168207	0.21563	0.155172
YAP1	0	0.6	0.2	0.25	0.6	0.6	0.8		0.121094	0.278409	0.359694	0.29703	0.324009	0.397959	0.262042
VPH1	0.125616	0.0860585	0.0469799	0.0374415	0.0366032	0.048906	0.0464286		0.0723684	0.100457	0.0519481	0.0348837	0.0688259	0.169381	0.0802676
ULS1	0.117647	0.121212	0.0869565	0.016129	0.0275862	0.035503	0.046875		0.15942	0.139535	0.107981	0.0606061	0.0638298	0.0816993	0.0651466
STP4	0.0909091	0.1	0.131148	0.0606061	0.174603	0.365854	0.390805		0.0789474	0.244	0.422145	0.174041	0.411444	0.628297	0.550239
SRP68	0.102	0.161248	0.106624	0.12627	0.158273	0.164975	0.171548		0.141379	0.0764588	0.0899281	0.0883978	0.0928571	0.124043	0.0909091
SLX8	0.115646	0.15942	0.08	0.0861423	0.0671378	0.172727	0.132394		0.113924	0.208835	0.231884	0.178771	0.218919	0.19715	0.119639
SLX4	0.138889	0.220085	0.290393	0.33638	0.353846	0.436006	0.424863		0.139785	0.141892	0.161209	0.107914	0.121593	0.129204	0.0924214
SLD3	0.141463	0.272973	0.307895	0.229358	0.26294	0.43339	0.341232		0.127517	0.2103	0.343511	0.17033	0.246073	0.274775	0.203501
SLD2	0.203209	0.41369	0.44	0.475578	0.511905	0.605809	0.605313		0.188976	0.354651	0.386364	0.25	0.328502	0.445344	0.432624
SIP5	0.101695	0.192547	0.15727	0.169713	0.155875	0.35348	0.308824		0.165414	0.171806	0.202206	0.114754	0.133136	0.260442	0.190476
SGS1	0.139785	0.294118	0.359477	0.308333	0.383333	0.383673	0.364341		0.118644	0.143322	0.321696	0.161638	0.287726	0.203704	0.101289
SEC8	0.287671	0.217647	0.16055	0.133047	0.153257	0.171103	0.158784		0.206349	0.083871	0.0883978	0.118227	0.104072	0.0960699	0.119658
SCH9	0.105556	0.12766	0.0852713	0.095986	0.109792	0.208122	0.255484		0.138614	0.341772	0.15942	0.115152	0.0935673	0.151351	0.132075
RTT107	0.119403	0.167939	0.234528	0.228169	0.282723	0.269076	0.234848		0.0390071	0.0716418	0.0806045	0.129032	0.0664557	0.106322	0.196382
RTR2	0.121457	0.33657	0.304207	0.369369	0.439883	0.678663	0.624424		0.151515	0.301538	0.443864	0.351759	0.460465	0.623301	0.500971
RSF2	0.0809249	0.109091	0.0639535	0.0556962	0.0637813	0.0819672	0.0625		0.100671	0.140351	0.272388	0.140152	0.284672	0.376176	0.251592
RPN4	0.156	0.7981	0.884706	0.664459	0.668627	0.780328	0.766423		0.118182	0.576	0.489655	0.387879	0.57377	0.65367	0.503326
RPL40A	0	0.4	0.625	0.5	0.7	0.666667	0.818182		0.110345	0.105882	0.16609	0.265176	0.302181	0.413295	0.23743
RPC10	0.133333	0.0803213	0.0690909	0.118421	0.195122	0.235955	0.392954		0.0420168	0.0691824	0.103261	0.126316	0.117647	0.209524	0.112195
RAS1	0.14	0.316092	0.137931	0.107143	0.109005	0.280353	0.199179		0.141509	0.251701	0.28	0.19598	0.232227	0.278761	0.22973
RAD59	0.164286	0.390335	0.339806	0.391429	0.523677	0.777778	0.827251		0.0659898	0.406154	0.537815	0.374696	0.56713	0.725806	0.668663
RAD50	0.0764331	0.0947368	0.0822368	0.0813008	0.134518	0.253112	0.335793		0.102804	0.0845771	0.180812	0.214286	0.167273	0.142029	0.0974212
RAD5	0.169935	0.296512	0.355795	0.205189	0.164179	0.127928	0.0617696		0.263889	0.184332	0.205993	0.078125	0.0668524	0.0426667	0.0469974
PPH21	0.125	0.247093	0.266846	0.252927	0.237557	0.345389	0.300901		0.06875	0.18254	0.288973	0.178808	0.253918	0.331507	0.271277
PIL1	0.114286	0.0738095	0.169231	0.345756	0.388664	0.420622	0.449925		0.0299625	0.115625	0.317333	0.2925	0.343964	0.246154	0.243802
PBP2	0.115152	0.25784	0.28013	0.375691	0.445783	0.619748	0.583955		0.0851064	0.32	0.4811	0.307471	0.375342	0.601874	0.47191
OPY2	0.147887	0.25873	0.278075	0.319739	0.350983	0.525481	0.550062		0.226415	0.597015	0.441296	0.326613	0.326007	0.409396	0.378981
NSP1	0	1	1	1	1	1	1		0	0.666667	0.75	0.714286	0.714286	0.888889	0.7
NPL4	0.0883721	0.0968661	0.224	0.588517	0.713656	0.759223	0.723661		0.100962	0.0121581	0.149485	0.187831	0.242647	0.438819	0.383367
MSN1	0.190476	0.210526	0.159509	0.286996	0.336207	0.414634	0.488372		0.210526	0.227723	0.321716	0.185882	0.26087	0.302326	0.206564
MKT1	0.100503	0.0670611	0.243243	0.141473	0.121908	0.132565	0.155367		0.119792	0.118421	0.191617	0.13981	0.169683	0.200397	0.167286
MGS1	0.135693	0.228963	0.331933	0.317164	0.362563	0.410292	0.386612		0.0402685	0.211726	0.305322	0.207059	0.190377	0.191651	0.125227
LSB1	0.114286	0.17284	0.114719	0.192225	0.273859	0.33391	0.259762		0.114679	0.317829	0.403279	0.406685	0.408163	0.4675	0.370277
LCD1	0.140127	0.233108	0.226006	0.232493	0.355231	0.403259	0.379061		0.0909091	0.0814815	0.171429	0.0920245	0.106918	0.104046	0.0511364
KTR3	0.158537	0.232	0.161943	0.138686	0.112319	0.320513	0.267742		0.103203	0.366492	0.171642	0.130102	0.168734	0.2407	0.200436
IZH4	0.0731707	0.547945	0.576923	0.597826	0.666667	0.959184	0.93578		0.0808824	0.671171	0.79918	0.625455	0.782609	0.894737	0.866906
HSP104	0.151515	0.33617	0.352713	0.713415	0.833333	0.962085	0.963563		0.190909	0.234637	0.305936	0.547348	0.630872	0.792227	0.882609
HOS2	0.07109	0.122924	0.135542	0.166213	0.230958	0.283096	0.306122		0.0729927	0.0652174	0.0861244	0.103846	0.0909091	0.12462	0.115152
HNT3	0	0.125	0.25	0.307692	0.230769	0.65	0.809524		0.107955	0.373665	0.503049	0.408854	0.57037	0.62987	0.487912
GTB1	0.0714286	0.0674157	0.126126	0.198582	0.111765	0.0989583	0.0714286		0.0706522	0.279539	0.2267	0.129199	0.118812	0.126294	0.114823
GLN1	0.103448	0.0862069	0.183333	0.217949	0.113402	0.149533	0.203252		0.190909	0.476415	0.7	0.655556	0.637931	0.635731	0.584507
FPR2	0.146067	0.955556	0.907285	0.867816	0.830508	0.959184	0.956938		0.119792	0.538793	0.614232	0.432432	0.518152	0.693182	0.679558
FLR1	0.133612	0.427406	0.598527	0.540309	0.65566	0.747978	0.769452		0.0786885	0.437071	0.614865	0.498829	0.674208	0.766478	0.572233
FAA4	0.0893855	0.079602	0.0911017	0.0922131	0.256228	0.50744	0.541096		0.162162	0.139303	0.164835	0.235294	0.206154	0.27566	0.330623
FAA1	0.148649	0.234483	0.147651	0.136364	0.15	0.121827	0.103774		0.157635	0.146974	0.130919	0.221429	0.162528	0.191011	0.182556
ESP1	0.117117	0.0941176	0.169065	0.195467	0.309896	0.431452	0.460526		0.148649	0.231651	0.370062	0.171756	0.32636	0.332717	0.245872
ECM29	0.0497238	0.0637119	0.0675676	0.113786	0.137218	0.180967	0.157287		0.0904762	0.0416667	0.0793651	0.0827465	0.0830258	0.0832025	0.0408805
DUS3	0.0930233	0.258993	0.366667	0.188776	0.144144	0.188755	0.0869565		0.0625	0.0592105	0.0538922	0.142857	0.259259	0.377604	0.635638
DPB11	0.164251	0.290618	0.294264	0.288462	0.35514	0.435976	0.422059		0.169231	0.260745	0.377892	0.310433	0.332569	0.349515	0.303823
DNA2	0.222222	0.243697	0.275701	0.363821	0.371269	0.437888	0.493711		0.271739	0.18018	0.205882	0.0979827	0.138211	0.109005	0.0668258
DBF4	0.239437	0.42029	0.473684	0.424581	0.513661	0.649289	0.731405		0.213115	0.146199	0.15493	0.191919	0.220472	0.222222	0.17301
CTR86	0.113636	0.210332	0.175676	0.195335	0.283163	0.371849	0.285988		0.119205	0.15544	0.317073	0.282158	0.203922	0.451128	0.276817
CTR1	0.0606061	0.338798	0.277273	0.36214	0.51073	0.857143	0.855219		0.0932203	0.549133	0.630542	0.542714	0.635071	0.772358	0.716667
CDC24	0.147059	0.0641593	0.027897	0.0247148	0.0168539	0.021148	0.00972222		0.129032	0.0705394	0.00666667	0.0259067	0.0258824	0.0186335	0.0182556
CDC20	0.28125	0.424528	0.343434	0.295082	0.369565	0.605634	0.734568		0.213542	0.222222	0.270769	0.180233	0.160526	0.101617	0.109302
CBP1	0.133603	0.335938	0.1825	0.165577	0.170431	0.232479	0.248855		0.145251	0.256667	0.108642	0.0773585	0.123412	0.160796	0.11026
CBF2	0.0980392	0.100257	0.110215	0.105911	0.12	0.154529	0.188925		0.0472973	0.0497512	0.0677966	0.063253	0.03207	0.038961	0.0263158
BCH1	0.0592105	0.0223048	0.0709459	0.104816	0.107817	0.143162	0.189409		0.113095	0.229508	0.160448	0.203509	0.180952	0.176991	0.110497
ATG18	0.12963	0.296552	0.0818713	0.125654	0.147059	0.446154	0.385621		0.106918	0.191045	0.164733	0.0846325	0.145263	0.20471	0.204753
APJ1	0.101604	0.352349	0.467577	0.570571	0.663866	0.706767	0.744076		0.177914	0.465517	0.554113	0.520833	0.582609	0.649485	0.608142
APC5	0.0978261	0.0785219	0.110276	0.117391	0.0942623	0.143357	0.170492		0.0736544	0.0876827	0.163482	0.1537	0.171846	0.150855	0.144444
APC1	0.170213	0.21466	0.277635	0.226457	0.207477	0.197183	0.2		0.156522	0.208333	0.350575	0.206349	0.403941	0.352459	0.251082
AIP1	0.0930233	0.0874317	0.0414938	0.03125	0.0447761	0.0986395	0.221239		0.113821	0.0253807	0.0423077	0.0492958	0.0559211	0.0985507	0.10089
YBR259W	0.166667	0.568627	0.619048	0.604938	0.736264	0.970588	0.908257		0.0869565	0.154255	0.364444	0.282443	0.402299	0.579505	0.471572
ECO1	0.152381	0.421951	0.531863	0.552361	0.612717	0.696562	0.657102		0.116279	0.290816	0.411765	0.34386	0.548495	0.576705	0.474432
YMR031C	0.0324074	0.0311615	0.16338	0.309045	0.418391	0.610895	0.72134		0.0871369	0.174807	0.100686	0.0901961	0.087037	0.150082	0.168269
ZPR1	0.146667	0.761682	0.56541	0.390438	0.394286	0.566176	0.461912		0.149254	0.192	0.569395	0.548571	0.486911	0.541096	0.393873
YLR363W-A	0.160448	0.146597	0.29563	0.214112	0.319005	0.226667	0.340989		0.121212	0.104348	0.105978	0.147399	0.183511	0.186893	0.218527
YIL108W	0.143564	0.277652	0.188995	0.161765	0.21875	0.242236	0.207891		0.119792	0.14726	0.192405	0.14532	0.140187	0.230616	0.142276
NAM7	0.133333	0.156627	0.111111	0.100775	0.113636	0.231183	0.160194		0.14	0.159091	0.460905	0.549784	0.525692	0.522337	0.471338
HGH1	0.151515	0.261538	0.34322	0.220472	0.20794	0.375817	0.337331		0.146341	0.228155	0.549618	0.491639	0.352239	0.535817	0.493151
YDR089W	0.0882353	0.348148	0.306338	0.339869	0.489489	0.728814	0.785398		0.0572687	0.0644258	0.0598086	0.207547	0.134658	0.0878505	0.137868
HAA1	0.0823529	0.115254	0.179245	0.209497	0.248082	0.365011	0.4		0.136095	0.256637	0.414847	0.350785	0.412621	0.504386	0.54
YAR009C	0.134409	0.114804	0.134897	0.145503	0.158809	0.161826	0.173996		0.152985	0.360502	0.528875	0.451128	0.488739	0.392936	0.26875
LSM3	0.0519031	0.0318627	0.146512	0.245283	0.34104	0.233119	0.348597		0.116822	0.264591	0.446367	0.504983	0.462541	0.438953	0.329513
CMS1	0.128205	0.545098	0.274648	0.116279	0.14511	0.234286	0.143223		0.148	0.504373	0.400504	0.0965665	0.0464646	0.0409982	0.0427046
AAC1	0.178914	0.334056	0.188764	0.138365	0.17773	0.364548	0.375		0.189274	0.498952	0.392197	0.272177	0.251521	0.243781	0.189655
LAP4	0.10596	0.170667	0.164619	0.3125	0.366	0.531194	0.569558		0.114286	0.169761	0.278607	0.21322	0.329718	0.493384	0.470377
TSA1	0.0785498	0.0673317	0.0734597	0.070615	0.0327511	0.0607595	0.0302267		0.0753012	0.0680751	0.108	0.0862069	0.104478	0.110357	0.0918367
LSM2	0.0141343	0.00810811	0.0512821	0.0758621	0.0909091	0.06	0.100379		0.135593	0.380342	0.492	0.415033	0.320635	0.262857	0.183844
MRS6	0.12844	0.26161	0.122093	0.0922509	0.0786517	0.106287	0.0957096		0.127778	0.486486	0.413333	0.385507	0.345205	0.464548	0.372685
SVL3	0.19685	0.221649	0.191919	0.15493	0.134615	0.221184	0.211765		0.162465	0.0441696	0.0343511	0.0346535	0.0306859	0.0513595	0.0483871
SUB2	0.0291262	0.106529	0.101307	0.113095	0.1491	0.274232	0.209302		0.078341	0.0862069	0.0735294	0.0980392	0.11976	0.147453	0.157068
ATG29	0.142857	0.228324	0.34957	0.43832	0.40534	0.477046	0.330724		0.174699	0.274112	0.382222	0.331984	0.381679	0.485612	0.343643
SQS1	0.0970655	0.132997	0.0544218	0.134281	0.241058	0.28642	0.221527		0.0918367	0.225434	0.208791	0.0611111	0.0531915	0.119792	0.118483
ECM3	0.25	0.269663	0.206186	0.0720721	0.116071	0.355932	0.398496		0.109195	0.35	0.318386	0.273109	0.404959	0.483395	0.414286
SKG3	0.25	0.170068	0.0503145	0.0957447	0.116279	0.157895	0.178295		0.232432	0.11747	0.0559796	0.058427	0.0608108	0.0772059	0.0655738
SGT2	0.137441	0.0921986	0.0487106	0.0714286	0.112861	0.181159	0.185185		0.153061	0.150142	0.0892857	0.133489	0.131336	0.204771	0.184466
FUI1	0.135659	0.209677	0.291139	0.24186	0.182432	0.281071	0.391382		0.165746	0.481203	0.345679	0.139276	0.0657895	0.0380313	0.0613636
SAC6	0.307692	0.176471	0.166667	0.150685	0.118421	0.225352	0.294118		0.135762	0.10119	0.124629	0.123457	0.125382	0.187013	0.20802
RTS1	0.15625	0.125	0.179775	0.240385	0.347059	0.410127	0.451247		0.126812	0.128019	0.0920771	0.111531	0.139925	0.165653	0.128165
ATG16	0.0585366	0.216867	0.176692	0.171821	0.247706	0.425287	0.341333		0.109649	0.283537	0.394667	0.292746	0.377088	0.477578	0.375281
SFH5	0.144231	0.426966	0.462541	0.356923	0.377095	0.488834	0.418764		0.092437	0.164773	0.23176	0.246324	0.318493	0.473684	0.425466
RNR4	0.0846395	0.0971074	0.100791	0.0967118	0.0799257	0.0329861	0.0353535		0.0815217	0.067757	0.124272	0.0921739	0.0654045	0.0509554	0.0573248
RMT2	0.10559	0.307339	0.276119	0.115672	0.15528	0.400552	0.31358		0.107296	0.102302	0.268559	0.133462	0.144737	0.205047	0.0790698
SPT21	0.170732	0.289855	0.380952	0.416862	0.46723	0.565217	0.64527		0.173913	0.180723	0.276817	0.288714	0.444162	0.473573	0.410204
RGD2	0.169935	0.299094	0.2	0.190476	0.219149	0.142336	0.113208		0.16129	0.136508	0.0769231	0.131818	0.157658	0.0901961	0.03861
RGA1	0.184332	0.118863	0.109043	0.0967033	0.0557851	0.104317	0.0876623		0.185567	0.0989474	0.084507	0.0840951	0.115094	0.0885093	0.066879
REV1	0.211679	0.25431	0.231884	0.189711	0.207493	0.279904	0.370044		0.187192	0.0930233	0.0727273	0.0246305	0.044186	0.0464684	0.0433071
NSG1	0.405248	0.391489	0.37827	0.368421	0.351955	0.400936	0.351852		0.284444	0.337539	0.3769	0.31339	0.376068	0.465296	0.395062
PXL1	0.244186	0.160121	0.13783	0.0997305	0.0962567	0.0953488	0.110647		0.235849	0.174825	0.0755814	0.10628	0.059761	0.0957854	0.108614
FAR1	0.2	0.275862	0.262069	0.224242	0.223464	0.239437	0.217021		0.233202	0.462141	0.449309	0.288732	0.231308	0.15873	0.0869565
PRS5	0.105263	0.155172	0.389474	0.398104	0.3379	0.146245	0.152174		0.122302	0.129371	0.100575	0.0546448	0.0794872	0.13382	0.0703884
PNC1	0.124514	0.0817204	0.148594	0.137221	0.150388	0.125333	0.0758706		0.0223464	0.0424837	0.0371353	0.0619266	0.0552995	0.0217391	0.0392927
PEX21	0.154867	0.160287	0.0627907	0.0677966	0.0773694	0.0765217	0.0366057		0.158192	0.116732	0.130872	0.0702875	0.0523077	0.0612245	0.0492611
ITR1	0.147059	0.458101	0.754902	0.837838	0.802575	0.740157	0.528777		0.0938967	0.228571	0.35443	0.449704	0.408333	0.260526	0.215426
PBP1	0.108	0.0850622	0.102757	0.0912951	0.114662	0.198507	0.344371		0.105634	0.0743802	0.266436	0.287462	0.282609	0.406091	0.447689
UFD4	0.119565	0.106509	0.366492	0.324444	0.426471	0.482036	0.48913		0.117284	0.0865672	0.442786	0.41048	0.361702	0.333973	0.23766
MTR10	0	0.666667	0.666667	0.5	1	0.833333	0.875		0.080402	0.0763052	0.180392	0.203065	0.206522	0.290102	0.193333
MSO1	0.116129	0.24375	0.206278	0.188755	0.26824	0.324561	0.311765		0.0928793	0.29375	0.370656	0.335227	0.413729	0.433588	0.281818
ZIP2	0.118644	0.326531	0.320611	0.279605	0.484568	0.6325	0.625298		0.0555556	0.15016	0.335092	0.140704	0.331606	0.432712	0.323711
TSR3	0.0882353	0.0916335	0.304183	0.331034	0.30581	0.477089	0.446115		0.115044	0.155556	0.405797	0.360784	0.295374	0.431438	0.38796
MRE11	0.169492	0.382353	0.409524	0.365079	0.437063	0.567797	0.57398		0.204819	0.206897	0.261728	0.216336	0.263499	0.232639	0.19395
MCM2	0.0263158	0.134146	0.118812	0.0462963	0.0366972	0.0390625	0.0243902		0.0250784	0.0236842	0.00869565	0.0027027	0	0	0
DSE1	0.09375	0.348684	0.325301	0.230769	0.42381	0.679389	0.695652		0.103659	0.224638	0.327273	0.191067	0.298329	0.430672	0.286013
DIP5	0.164384	0.11215	0.0977444	0.492958	0.579618	0.647399	0.717514		0.0992366	0.07	0.413636	0.428082	0.304075	0.257225	0.323944
GSY2	0.15493	0.228986	0.162679	0.152091	0.17686	0.198074	0.175853		0.141818	0.246988	0.385075	0.279141	0.275148	0.425876	0.38601
FCY2	0.0823045	0.056266	0.2079	0.437624	0.368132	0.273897	0.344426		0.0323741	0.287698	0.341912	0.251923	0.316602	0.416084	0.37691
DHH1	0.119658	0.128492	0.0913838	0.0623557	0.0851528	0.114458	0.151675		0.113333	0.111111	0.247492	0.324841	0.337386	0.406332	0.332425
ATC1	0.135965	0.661342	0.0536723	0.271053	0.383333	0.406571	0.385496		0.0917874	0.405316	0.125356	0.0761671	0.138958	0.173469	0.17357
MTC5	0.155405	0.1375	0.0977654	0.147541	0.150538	0.266667	0.32069		0.162011	0.403226	0.198529	0.154255	0.169154	0.138829	0.11655
MSB1	0.153061	0.249377	0.216783	0.15708	0.198294	0.361552	0.32699		0.167401	0.39441	0.348624	0.293919	0.348387	0.402235	0.328691
IQG1	0.139706	0.165254	0.239203	0.199413	0.234375	0.261603	0.260618		0.163043	0.138462	0.256604	0.0987654	0.212766	0.195965	0.182768
IPL1	0.168142	0.223618	0.291457	0.330377	0.387879	0.383051	0.420792		0.155	0.207668	0.242515	0.186842	0.188976	0.163594	0.145336
LAG1	0.0967742	0.189189	0.133333	0.0377358	0.245614	0.467742	0.451613		0.165	0.192547	0.210084	0.315961	0.33642	0.386364	0.302872
HSL7	0.140845	0.207692	0.238462	0.333333	0.425676	0.585492	0.581818		0.129496	0.0877863	0.15655	0.168874	0.171598	0.286486	0.178117
PEX29	0.109375	0.114286	0.135922	0.186992	0.223881	0.372881	0.578616		0.164706	0.206522	0.199313	0.214286	0.27381	0.36	0.376963
GYP5	0.15873	0.282609	0.212121	0.26087	0.318584	0.580882	0.587838		0.139535	0.128205	0.139194	0.101911	0.151335	0.219251	0.170543
GYL1	0.136364	0.170455	0.149573	0.174603	0.156489	0.230284	0.210682		0.225	0.111765	0.141361	0.162162	0.161616	0.224299	0.212389
YML108W	0.16041	0.236407	0.344969	0.502752	0.589286	0.677368	0.653374		0.148837	0.150685	0.246914	0.356725	0.376068	0.325581	0.170507
TUB1	0.126263	0.116129	0.115756	0.176136	0.194937	0.28266	0.240275		0.12	0.114583	0.145299	0.189474	0.192893	0.365741	0.290598
EXO1	0.193878	0.381579	0.468354	0.502075	0.620072	0.688761	0.739946		0.157895	0.320755	0.355346	0.184382	0.301552	0.344294	0.282051
GCD6	0.0344828	0.0722892	0.125	0.15894	0.109986	0.160652	0.180191		0.119048	0.0859107	0.122951	0.0950324	0.0897436	0.160853	0.112963
YTA6	0	0.307692	0.153846	0.470588	0.5625	0.7	0.777778		0.102662	0.111782	0.352941	0.266319	0.286765	0.354565	0.229376
CAT8	0.108527	0.173759	0.202952	0.232704	0.284974	0.348008	0.327122		0.0782609	0.176471	0.332657	0.210843	0.349421	0.303483	0.232899
PPN1	0.176471	0.269841	0.166667	0.177215	0.214286	0.238938	0.388889		0.0769231	0.343891	0.154762	0.0909091	0.116105	0.150685	0.0993151
YBL111C	0.25	0.757812	0.746835	0.75	0.84	0.984694	0.982833		0.0965251	0.138947	0.33871	0.0909091	0.246801	0.281538	0.253185
EXO70	0.203883	0.205298	0.126506	0.15873	0.0945274	0.128205	0.101215		0.285714	0.145631	0.0897959	0.0924658	0.100977	0.127168	0.0735294
ARO4	0.073913	0.0953757	0.0367454	0.0470297	0.0556845	0.182232	0.114407		0.11746	0.168776	0.238189	0.27668	0.334572	0.215328	0.241563
ENT1	0.255814	0.346667	0.180556	0.144578	0.126582	0.163043	0.146067		0.169492	0.046332	0.0446735	0.090379	0.128686	0.11	0.0687961
RME1	0.230075	0.283186	0.210695	0.186	0.159921	0.313905	0.313072		0.195767	0.333333	0.312321	0.114634	0.211628	0.197318	0.149225
PDR3	0.140056	0.172355	0.305164	0.202	0.208	0.217886	0.222615		0.145833	0.140187	0.269481	0.242515	0.33125	0.288828	0.14433
DSF2	0.133333	0.324627	0.308219	0.29653	0.396067	0.523585	0.461864		0.161017	0.0754717	0.196154	0.0992366	0.172662	0.251592	0.186312
FIN1	0.263804	0.354015	0.407166	0.407051	0.416667	0.469697	0.5		0.249169	0.330739	0.319643	0.291429	0.295374	0.320532	0.302671
YHR182W	0.145299	0.221757	0.212851	0.221477	0.271028	0.48468	0.484848		0.108108	0.130081	0.17233	0.108179	0.194712	0.329087	0.21875
DOA1	0.0729167	0.139752	0.276074	0.234332	0.151899	0.179266	0.160243		0.0526316	0.0540541	0.0588235	0.0243902	0.0384615	0.225806	0.233333
YOX1	0.27907	0.402985	0.390625	0.308824	0.447368	0.850575	0.869048		0.215569	0.291803	0.302839	0.23057	0.31401	0.327044	0.221992
DDC1	0.152778	0.205882	0.183673	0.193694	0.231405	0.337037	0.311897		0.11194	0.168091	0.273902	0.168269	0.232301	0.189349	0.104046
RAD54	0.136364	0.38	0.542125	0.608553	0.672727	0.781726	0.829885		0.175439	0.261538	0.217949	0.181818	0.247423	0.306122	0.320388
PSO2	0.10687	0.331765	0.334895	0.294715	0.343866	0.373313	0.352941		0.188571	0.233333	0.317416	0.233933	0.219451	0.196203	0.138158
PBY1	0.146667	0.189591	0.158576	0.125	0.156658	0.252252	0.25		0.145631	0.135266	0.215613	0.109827	0.120321	0.315068	0.256637
CHS7	0.151724	0.128	0.0581818	0.0506757	0.0689655	0.0901163	0.118919		0.213836	0.168033	0.135135	0.0890411	0.12013	0.121739	0.0873239
CGR1	0.0442478	0.137255	0.145251	0.195402	0.226804	0.349776	0.366812		0.183673	0.115044	0.156028	0.171687	0.207283	0.227749	0.268421
PBP4	0.0943396	0.155556	0.170455	0.0918033	0.071875	0.164021	0.164216		0.10084	0.107239	0.241935	0.281465	0.3	0.314233	0.198488
CBK1	0.129032	0.139535	0.127946	0.0925373	0.0969529	0.0986547	0.0691824		0.234177	0.0877193	0.0891892	0.0865604	0.0702128	0.0793358	0.0584906
MSB3	0.131429	0.172205	0.0936639	0.149533	0.175476	0.263158	0.231018		0.0892857	0.0875421	0.103774	0.111782	0.184211	0.311392	0.197531
CAP1	0.00364964	0.00520833	0.00731707	0.0140187	0.0247748	0.0123457	0.0444874		0.184426	0.0572289	0.0466321	0.0655738	0.120301	0.0842825	0.0494382
BMH2	0.0681818	0.0904255	0.0995671	0.102459	0.139098	0.0880503	0.112717		0.0693069	0.0842105	0.058296	0.0491803	0.0351562	0.0275591	0.0393701
BMH1	0.102857	0.0749543	0.0991304	0.0752688	0.0849582	0.0475561	0.0331695		0.107692	0.078125	0.077193	0.106529	0.189024	0.0835821	0.0823529
BIR1	0.0989583	0.22549	0.338942	0.28169	0.21875	0.255319	0.26963		0.145078	0.165242	0.203091	0.118609	0.201852	0.12562	0.0865225
AVL9	0.181452	0.146341	0.107383	0.0965092	0.112339	0.105828	0.0734463		0.180905	0.0620915	0.0523416	0.060241	0.0579439	0.0801282	0.0381558
ATG2	0.138889	0.42029	0.392045	0.434286	0.504854	0.706349	0.762215		0.11437	0.150895	0.252604	0.144796	0.254854	0.286598	0.257796
HMG1	0.0778689	0.228022	0.180371	0.195652	0.159705	0.292994	0.223819		0.0901288	0.0841121	0.242424	0.307692	0.290055	0.305361	0.2723
MOB1	0	0.0292683	0.174672	0.133858	0.16129	0.0443686	0.0552147		0.18543	0.23176	0.238683	0.215859	0.234568	0.306897	0.239057
APC4	0.0735294	0.0669456	0.0634328	0.0915033	0.0930233	0.172727	0.196507		0.0549451	0.0817308	0.112474	0.119403	0.146392	0.188455	0.15025
AME1	0.0350877	0.0178571	0.0180587	0.025641	0.0507099	0.0907618	0.120827		0.151724	0.0958084	0.0599078	0.0458015	0.0615942	0.0658307	0.06
AIM20	0.160083	0.20315	0.0839161	0.0717863	0.0770548	0.0831234	0.0740223		0.151751	0.180723	0.0505952	0.0372493	0.0614525	0.0616438	0.0611765
CDC6	0.256198	0.260536	0.139373	0.147692	0.179412	0.177885	0.19708		0.27686	0.304075	0.117647	0.0559441	0.0616438	0.0527383	0.0631164
ACE2	0.189744	0.147493	0.112121	0.09375	0.121951	0.129524	0.134851		0.228155	0.119048	0.187683	0.163539	0.1425	0.16805	0.139847
YLR108C	0.0232558	0.0405405	0.0229885	0.0379147	0.0747664	0.0829876	0.126437		0.0359712	0.0328639	0.0255319	0.0729483	0.0847953	0.115068	0.200521
YKU80	0.0848214	0.136709	0.142857	0.136471	0.17437	0.329331	0.329508		0.15	0.221374	0.22561	0.2	0.23494	0.367876	0.275229
YKU70	0.130653	0.148058	0.140306	0.185012	0.227957	0.409171	0.371728		0.06875	0.122881	0.240283	0.217252	0.247887	0.382429	0.365482
XRS2	0.0648649	0.146497	0.225705	0.239075	0.334112	0.432836	0.401835		0.09375	0.146067	0.206731	0.182222	0.202335	0.171717	0.121951
VPS1	0.113514	0.0943396	0.165563	0.158228	0.298817	0.533333	0.429668		0.10929	0.201613	0.306897	0.478417	0.550676	0.720497	0.789969
ULP2	0.0909091	0.124138	0.238854	0.19209	0.297561	0.498952	0.538922		0.0959596	0.177122	0.376374	0.133971	0.357995	0.378947	0.229979
ULP1	0.0746888	0.152866	0.159509	0.2	0.193029	0.402685	0.325956		0.0843882	0.280443	0.294498	0.222222	0.19403	0.18	0.113636
UBC9	0.146341	0.0456853	0.0257732	0.0380952	0.0694444	0.247863	0.286325		0.0818182	0.00507614	0.0737327	0.084507	0.0759494	0.109375	0.0859375
TOP3	0.102273	0.12963	0.117834	0.10559	0.132184	0.25323	0.331742		0.108475	0.0765864	0.107071	0.10987	0.102787	0.122832	0.0948276
TOP1	0.0410959	0.150407	0.115942	0.0709459	0.100575	0.111663	0.0853933		0.0725076	0.0537634	0.0536082	0.0301318	0.045208	0.0659509	0.092562
TOF2	0.142857	0.181818	0.0526316	0.130435	0.117647	0.285714	0.15		0.0938628	0.0846561	0.129676	0.0787589	0.141204	0.0578842	0.0133333
SRS2	0.0666667	0.0719424	0.0974026	0.0705882	0.0618557	0.139344	0.157895		0.0972973	0.104938	0.0864198	0.0419287	0.0365112	0.0224913	0.0172712
SIZ2	0.0774194	0.289796	0.3125	0.327645	0.375796	0.469816	0.391101		0.105469	0.220544	0.24	0.145089	0.197002	0.144144	0.0880282
SIZ1	0.0838323	0.165605	0.178125	0.175532	0.188264	0.290323	0.3125		0.0955882	0.316364	0.321429	0.301339	0.289583	0.266541	0.171429
SAE2	0.107477	0.130243	0.104925	0.0818713	0.0967153	0.139498	0.116766		0.103659	0.266129	0.264493	0.2	0.217666	0.170667	0.0984043
RVB1	0.143541	0.25	0.363636	0.447447	0.454545	0.578714	0.778689		0.151316	0.139896	0.153846	0.158798	0.165992	0.165493	0.201987
RRP17	0.0794979	0.327703	0.362805	0.314371	0.378049	0.467505	0.495984		0.11039	0.26455	0.554455	0.602041	0.598039	0.469027	0.243697
RRB1	0.0708661	0.0625	0.322068	0.520154	0.552182	0.580189	0.5568		0.0564972	0.214035	0.269113	0.135338	0.184915	0.157787	0.110664
RMI1	0.1	0.134615	0.0954545	0.103586	0.199219	0.345277	0.422287		0.154639	0.4375	0.444444	0.337079	0.361446	0.408602	0.374359
RIM1	0.105128	0.117773	0.0536082	0.0489237	0.0625	0.091222	0.0913462		0.0769231	0.198502	0.112676	0.157143	0.26087	0.26513	0.246201
RFC5	0.101266	0.186275	0.169811	0.115385	0.115646	0.174194	0.179487		0.0958904	0.24	0.216	0.213333	0.172297	0.12963	0.0778443
RFC4	0.0628931	0.114754	0.125506	0.113636	0.186441	0.260606	0.277008		0.0886076	0.302326	0.265306	0.27907	0.292398	0.192308	0.116162
RFC3	0.120755	0.172775	0.198966	0.198113	0.242424	0.18738	0.208259		0.0656566	0.0659722	0.0595238	0.0732394	0.103175	0.0898345	0.121718
RFC2	0.0677966	0.273224	0.236264	0.285047	0.405286	0.496269	0.504918		0.0874317	0.203125	0.216617	0.21466	0.173028	0.133929	0.0609481
RFA2	0	0.0344828	0.111111	0.0357143	0.0714286	0.125	0.047619		0.144444	0.0825688	0.0714286	0.122699	0.170886	0.2	0.180233
RFA1	0.118182	0.0674847	0.0890208	0.101928	0.115591	0.16307	0.224719		0.121951	0.130769	0.15917	0.101974	0.165242	0.120205	0.159151
RDH54	0.142857	0.109966	0.155797	0.130814	0.160105	0.188559	0.173387		0.15566	0.132404	0.152648	0.0941476	0.08	0.0444915	0.00626305
RBD2	0.0433437	0.0263158	0.0816327	0.0882353	0.114165	0.0701107	0.115993		0.0889831	0.15655	0.170279	0.117647	0.0940594	0.117647	0.0709534
RAD9	0.117647	0.0789474	0.130252	0.107692	0.122034	0.162983	0.147287		0.111111	0.15016	0.166205	0.240909	0.251082	0.37613	0.497207
RAD57	0.166667	0.311475	0.257353	0.300699	0.297143	0.46875	0.443902		0.129353	0.182482	0.265372	0.154762	0.221918	0.248792	0.187204
RAD55	0.108808	0.14966	0.099359	0.0756303	0.0893855	0.148649	0.11039		0.115942	0.264493	0.277372	0.206186	0.250847	0.267081	0.153179
RAD53	0.095122	0.221675	0.29106	0.36014	0.348039	0.353846	0.363271		0.0729167	0.100304	0.132565	0.0890805	0.123989	0.0883838	0.05
RAD52	0.0454545	0.140244	0.207865	0.456731	0.47907	0.634361	0.594595		0.0904255	0.22327	0.259459	0.239796	0.217703	0.171739	0.0761317
RAD51	0.08	0.361644	0.280098	0.365688	0.407407	0.834915	0.904425		0.0981818	0.199063	0.330416	0.1587	0.310345	0.419549	0.367257
RAD24	0.0841121	0.126844	0.242857	0.25641	0.261261	0.46	0.499083		0.119658	0.153527	0.182432	0.209459	0.221865	0.229167	0.212766
QCR6	0.129032	0.307692	0.169935	0.14	0.109756	0.387978	0.271795		0.0766962	0.295154	0.386905	0.36166	0.353846	0.465909	0.31614
PRE3	0.0939227	0.156364	0.151815	0.180473	0.190883	0.188406	0.24		0.062069	0.169231	0.148026	0.105422	0.130194	0.101695	0.0638298
PPH3	0.10846	0.305057	0.363107	0.404412	0.394834	0.41701	0.350158		0.0792079	0.363128	0.275676	0.150794	0.259259	0.393939	0.297735
PPH22	0.111111	0.155211	0.152809	0.147992	0.220039	0.294498	0.243631		0.142857	0.291667	0.47619	0.407895	0.476395	0.599174	0.48583
POL30	0.2	0.241667	0.258621	0.25	0.362416	0.775862	0.789474		0.169231	0.34375	0.690141	0.586538	0.740385	0.845528	0.854545
NOP58	0.0539773	0.156098	0.217116	0.211063	0.28267	0.312258	0.390402		0.0772358	0.0869565	0.133858	0.203905	0.209052	0.202602	0.211786
NOP56	0.137255	0.158621	0.283133	0.255814	0.26257	0.208791	0.232673		0.114754	0.174194	0.317708	0.227488	0.331818	0.457364	0.43038
NEJ1	0.157895	0.179612	0.131915	0.129921	0.120438	0.171512	0.160326		0.106796	0.200508	0.312766	0.277056	0.327766	0.371186	0.216529
MSH3	0.0485437	0.0712166	0.115385	0.130024	0.156522	0.21831	0.174267		0.0560748	0.0322581	0.0593472	0.0672269	0.0557103	0.0926829	0.141119
MSH2	0.112821	0.112554	0.181208	0.176238	0.176786	0.198425	0.1849		0.119048	0.113208	0.140097	0.121528	0.13289	0.0952381	0.0545977
MRT4	0.134921	0.166667	0.194805	0.254032	0.281853	0.229508	0.236152		0	0.0466102	0.261029	0.1875	0.314754	0.317784	0.170455
MRC1	0.128609	0.166384	0.202151	0.244444	0.220676	0.214521	0.206759		0.135	0.160521	0.17713	0.101075	0.0923423	0.059387	0.0291262
MMS21	0.0881671	0.0879121	0.121262	0.141946	0.169985	0.19715	0.208232		0.0740741	0.0490566	0.0679245	0.0649718	0.0914127	0.104478	0.0825
LST8	0.072381	0.135922	0.424051	0.72466	0.70073	0.478463	0.440461		0.0943396	0.239496	0.404339	0.216049	0.39604	0.484193	0.378965
LRS4	0.144828	0.28833	0.356796	0.368653	0.426667	0.518644	0.56942		0.140244	0.251046	0.372483	0.357895	0.43832	0.331111	0.246725
LIF1	0.126866	0.310185	0.315353	0.347368	0.449231	0.775281	0.80274		0.0913043	0.207084	0.35363	0.18107	0.295547	0.393782	0.341837
INO80	0.153846	0.181818	0.166667	0.24359	0.280488	0.28	0.366972		0.102273	0.176923	0.190476	0.182292	0.15814	0.233051	0.253165
HTA2	0.0909091	0.111446	0.0972973	0.0767196	0.138958	0.285714	0.242647		0.0993789	0.148148	0.261261	0.12766	0.190311	0.355932	0.319489
HSP26	0.0651163	0.265432	0.283784	0.263021	0.345499	0.677355	0.619744		0.0666667	0.372881	0.43949	0.445596	0.60396	0.823789	0.752336
HHF1	0.25	1	0.5	0.875	1	0.714286	0.777778		0.176471	0.697674	0.325581	0.5	0.487805	0.777778	0.862745
HAC1	0.0995025	0.625	0.892063	0.934911	0.929972	0.866834	0.828916		0.0747664	0.901961	0.807229	0.614907	0.601227	0.4375	0.33871
FIG4	0.15	0.187793	0.127572	0.129032	0.189103	0.422572	0.473684		0.0271493	0.0337079	0.0780142	0.0825688	0.0809628	0.0474453	0.0756458
DUG2	0.136842	0.15009	0.172345	0.16609	0.166667	0.225	0.189041		0.11	0.0775623	0.167464	0.0826271	0.150407	0.176667	0.108333
CSM1	0.154639	0.183206	0.228758	0.238095	0.33526	0.476684	0.475248		0.140288	0.300683	0.296703	0.253061	0.253493	0.180385	0.101375
CRM1	0.102041	0.13308	0.194079	0.200565	0.268585	0.282051	0.394687		0.0682927	0.033557	0.06469	0.0786026	0.142857	0.140481	0.16946
CHK1	0.121053	0.244898	0.219917	0.232075	0.312169	0.56305	0.529915		0.16129	0.185328	0.347826	0.215297	0.296104	0.4662	0.367059
CDC48	0.100917	0.152344	0.18241	0.195046	0.23038	0.217742	0.302285		0.102941	0.273016	0.181579	0.164859	0.141372	0.123314	0.173599
CDC40	0	0	0	0	0	0.2	0.333333		0	1	0.5	0.375	0.285714	0.75	0.875
CDC27	0.183784	0.269113	0.307692	0.285714	0.334197	0.375262	0.384615		0.129032	0.178977	0.244389	0.217391	0.245652	0.212237	0.180812
CDC14	0.0515464	0.0769231	0.177515	0.145553	0.212938	0.213004	0.247899		0.0625	0.0550459	0.0925926	0.0697674	0.117647	0.0574713	0.0306407
BTN2	0.127726	0.312088	0.655914	0.52381	0.373626	0.545176	0.469449		0.105991	0.258621	0.374233	0.3	0.413598	0.59126	0.524422
ARP6	0.152672	0.317333	0.438172	0.4125	0.511962	0.711575	0.743833		0.0921659	0.307116	0.414894	0.330275	0.557864	0.722689	0.579387
ARP4	0.110092	0.253659	0.131474	0.095941	0.113402	0.366071	0.387268		0.136029	0.236842	0.664251	0.662222	0.644397	0.617424	0.453237
