## Supplemental Table 6 for "Phenotypic Heterogeneity in the DNA Replication Stress Response Revealed by Quantitative Protein Dynamics Measurements"

### Sheet: 20210730_MMS_HU_Rates
Table S6. Normalized proportion of cells with a protein re-localization change in MMS or HU, expressed as percent maximum
	0.03% MMS								200mM HU
Gene	0 min	30 min	60 min	90 min	120 min	180 min	240 min		0 min	30 min	60 min	90 min	120 min	180 min	240 min
STB3	0.238627	0.132998	0.123004	0.0565626	0.272692	1	0.390335		0.354449	0.83358	1	0.519769	0.661387	0.819172	0.727076
DOT6	0.236357	0.164774	0.294541	0.156383	0.241463	1	0.387849		0.27866	1	0.934176	0.363106	0.419934	0.276611	0.325416
AIP1	0.420465	0.395191	0.187552	0.14125	0.202388	0.44585	1		1	0.222988	0.371703	0.433099	0.491306	0.865839	0.886393
CSM3	0.681558	1	0.892286	0.848485	0.788985	0.939456	0.854616		0.671116	0.945232	1	0.728308	0.933221	0.969267	0.724208
UBC9	0.511103	0.159558	0.0900138	0.133049	0.242537	0.865672	1		0.748052	0.0464104	0.674128	0.772636	0.694394	1	0.785714
DCP2	0.421035	0.203101	0.216612	0.262463	0.311564	0.620897	1		0.119382	0.486614	1	0.987189	0.974347	0.958221	0.946449
FPR2	0.152283	0.996217	0.945893	0.904744	0.865849	1	0.997659		0.172814	0.777275	0.886105	0.623837	0.747498	1	0.980346
RPC10	0.33931	0.204404	0.175824	0.301361	0.496552	0.600465	1		0.535477	1	0.561497	0.602871	0.492836	0.330189	0.200535
YDR132C	0.201439	0.716008	0.970247	0.978205	1	0.990191	0.974178		0.169341	0.522728	0.696497	0.341034	0.636388	1	0.546201
RAD50	0.22762	0.282128	0.244903	0.242116	0.400597	0.753773	1		0.479751	0.394693	0.843788	1	0.780606	0.662802	0.454632
CCC1	0.610064	0.793671	0.730769	0.804435	0.996861	1	0.8816		0.0613327	0.584409	0.699985	0.619119	0.796253	1	0.92402
YMR031C	0.0449266	0.0431994	0.226495	0.428432	0.580019	0.846889	1		0.498474	1	0.575986	0.515975	0.497903	0.858555	0.962599
MCM2	0.181818	0.291193	0.273561	0.345118	0.885689	1	0.196172		0	0	0	0.10777	0.346739	0.944408	1
RUP1	0.174633	0.283679	0.207519	0.243118	0.359196	0.968421	1		0.17435	0.370013	0.87543	0.910408	0.867203	1	0.896716
RMI1	0.236806	0.318777	0.226042	0.245297	0.471761	0.817635	1		0.347938	0.984375	1	0.758427	0.813253	0.919355	0.842308
MRC1	0.526127	0.680661	0.826979	1	0.902765	0.877588	0.845834		0.164434	0.335273	0.521325	0.570627	1	0.90623	0.762152
ARO4	0.405598	0.523374	0.20164	0.258075	0.305568	1	0.627807		0.351076	0.504454	0.71192	0.826965	1	0.643593	0.722005
MRS6	0.365848	0.406282	0.300645	0.352628	0.466699	1	0.490961		0.262654	1	0.84963	0.792432	0.709589	0.954904	0.766075
RDH54	0.757624	0.583189	0.82625	0.693755	0.849096	1	0.919536		0.0402353	0.285824	0.513939	0.604827	0.980648	0.850597	1
RFA2	0.380952	1	0.571429	0.285714	0.888889	0.275862	0		0.722222	0.412844	0.357143	0.613497	0.85443	1	0.901163
VPH1	0.369608	0.389331	0.29139	0.298064	0.373997	0.685093	1		0.473887	1	0.406338	0.205948	0.306693	0.59308	0.427252
YDL129W	0.282353	1	0.938912	0.794012	0.809524	0.883333	0.897147		0.239969	1	0.959773	0.449265	0.71864	0.767948	0.616991
MOB1	0.316104	0.25401	0.923387	0.766339	1	0.167561	0		0.604212	0.755172	0.777732	0.703361	0.764322	1	0.778951
LAG1	0.206897	0.404473	0.285057	0.0806766	0.525106	1	0.965517		0.427059	0.498356	0.543747	0.817781	0.870733	1	0.783904
YKL069W	0.207674	0.500249	0.266515	0.293974	0.48707	1	0.755932		0.34745	0.755018	1	0.698718	0.659988	0.901265	0.498762
ECM5	0.262759	0.360063	0.279573	0.288009	0.526213	0.816431	1		0.2223	0.406269	0.588647	0.168845	1	0.601648	0.689161
TOP3	0.30829	0.390754	0.355199	0.318289	0.398454	0.763334	1		0.883111	0.623504	0.871682	0.894468	0.836811	1	0.772008
FIG4	0.316667	0.396453	0.269319	0.272401	0.399217	0.892097	1		0.328808	0.40824	0.944838	1	0.980549	0.574615	0.916154
SFH5	0.295051	0.873439	0.946213	0.730152	0.771418	1	0.85666		0.195145	0.347854	0.48927	0.520016	0.672374	1	0.898206
DUS3	0.237154	0.514786	0.39312	0.514842	1	0.706344	0.2537		0.0983264	0.0931513	0.0847844	0.224746	0.407872	0.594055	1
ULP2	0.168687	0.230345	0.443206	0.356434	0.552141	0.925833	1		0.253227	0.467405	0.993208	0.353535	0.94471	1	0.60689
BCH1	0.312606	0.11776	0.374564	0.553383	0.569226	0.755836	1		0.492772	1	0.699094	0.886717	0.788435	0.771176	0.481452
YLR297W	0.215892	0.703603	0.754268	0.874768	0.888369	0.986662	1		0.198319	0.592835	0.796221	0.519912	0.757976	1	0.962814
TOF2	0.5	0.636364	0.184211	0.456522	0.411765	1	0.525		0.664733	0.599532	0.91836	0.557768	1	0.409934	0.0944262
LSM1	0.503268	1	0.320931	0.250877	0.278924	0.775278	0.6017		0.160173	0.258568	0.92552	0.982055	1	0.904429	0.579721
ULP1	0.185477	0.379618	0.396115	0.496667	0.479357	1	0.809457		0.286549	0.952273	1	0.754579	0.658849	0.611209	0.385864
GTB1	0.359694	0.498326	0.562815	1	0.635135	0.339486	0.359694		0.252745	1	0.810979	0.462186	0.425028	0.451794	0.410757
SLD2	0.335433	0.682873	0.726301	0.78503	0.844993	1	0.999181		0.424338	0.796353	0.867562	0.561364	0.737637	1	0.971438
DUG2	0.608187	0.667069	0.765976	0.738178	0.740741	1	0.840183		0.622642	0.439032	0.94791	0.467701	0.851358	1	0.613208
ARP4	0.284278	0.654995	0.339491	0.247738	0.292826	0.945267	1		0.204786	0.356555	1	0.996945	0.97011	0.929504	0.682328
BUD14	0.347458	0.297821	0.383402	0.521186	0.512642	1	0.727237		0.177766	0.442978	0.933874	1	0.946026	0.940905	0.633844
RPN4	0.17633	0.902107	1	0.751051	0.755762	0.88202	0.866303		0.180797	0.881179	0.749087	0.593386	0.877768	1	0.77
RAD9	0.721834	0.484389	0.799174	0.660756	0.74875	1	0.903692		0.223471	0.302007	0.334277	0.484525	0.504986	0.756487	1
MRT4	0.478691	0.591324	0.691158	0.901293	1	0.814283	0.837853		0	0.146672	0.821404	0.590023	0.990465	1	0.536384
YAP1	0	0.75	0.25	0.3125	0.75	0.75	1		0.304287	0.699592	0.903846	0.746382	0.814177	1	0.658465
EDC1	0.544904	0.988038	0.703311	0.534156	0.596629	1	0.907692		0.172112	0.570304	0.712544	0.602245	0.67634	1	0.774122
YTA6	0	0.395604	0.197802	0.605042	0.723214	0.9	1		0.289543	0.315267	0.995421	0.751114	0.808779	1	0.646923
ESP1	0.254311	0.20437	0.367112	0.424444	0.672917	0.936866	1		0.401685	0.625979	1	0.464126	0.881905	0.899084	0.664406
SCH9	0.413159	0.499678	0.333764	0.375703	0.429743	0.814618	1		0.386443	0.442843	0.273771	0.336925	0.466452	1	0.405574
CDC15	0.571714	0.340071	0.555297	0.808366	0.979885	0.970437	1		0.141076	0.160198	0.748503	0.786788	0.853827	1	0.808669
YDR348C	0.336594	0.402385	0.401372	0.403587	0.412844	0.923754	1		0.53486	0.498575	0.385794	0.274911	0.438746	0.267494	1
CDC6	0.756441	0.682763	0.688625	0.566878	0.534946	1	0.98335		0.207568	0.173438	0.202726	0.183981	0.386901	1	0.910497
ECO1	0.218761	0.605763	0.763554	0.792982	0.87963	1	0.94335		0.201627	0.504273	0.713996	0.596249	0.951085	1	0.82266
YBR197C	0.304113	0.954584	0.875475	0.451112	0.617689	0.998646	1		0.392303	0.514267	0.927517	0.563445	0.780074	1	0.719625
TOS4	0.24972	0.564777	0.763534	0.814687	0.826491	0.973554	1		0.219166	0.568165	0.83594	0.571397	0.888894	1	0.919422
TRM112	0.427229	0.80276	0.369591	0.336779	1	0.598929	0.352799		0.0385661	0.109068	0.27569	0.482393	1	0.674153	0.149444
HSP42	0.133928	0.234762	0.940732	0.942824	0.941406	1	0.992701		0.150036	0.519551	0.848027	0.948105	0.981926	0.989717	1
DPB11	0.376744	0.666592	0.674956	0.661646	0.814587	1	0.968079		0.447828	0.689999	1	0.821485	0.880063	0.924906	0.803994
PPH21	0.361911	0.715405	0.772597	0.732298	0.687795	1	0.871195		0.207386	0.550636	0.871697	0.539379	0.765952	1	0.818314
GSY1	0.402857	0.354308	0.81444	0.777067	0.851321	1	0.921294		0.111312	0.30298	0.71364	0.764731	1	0.96435	0.89123
MSO1	0.357803	0.751014	0.635559	0.58157	0.82647	1	0.960572		0.214211	0.677487	0.854859	0.773147	0.954199	1	0.649968
YHB1	0.261375	0.391236	0.618279	0.897765	0.969353	0.964108	1		0.404988	0.289619	0.315232	0.639953	0.654588	1	0.783462
ITR1	0.175522	0.546765	0.901012	1	0.957912	0.883414	0.631121		0.208797	0.508271	0.788141	1	0.908004	0.579328	0.479038
QCR6	0.332576	0.793066	0.438001	0.360845	0.282892	1	0.700542		0.164616	0.633502	0.83043	0.776246	0.759475	1	0.678544
PBY1	0.581429	0.751593	0.628641	0.495536	0.621037	1	0.991071		0.46222	0.429322	0.684338	0.34858	0.381888	1	0.814544
RFA1	0.525909	0.300307	0.396142	0.453581	0.514382	0.725659	1		0.738015	0.791379	0.96325	0.617117	1	0.727445	0.963139
DIP5	0.229102	0.156303	0.136226	0.687036	0.807814	0.90228	1		0.231817	0.16352	0.966255	1	0.71032	0.600879	0.756732
HGH1	0.403162	0.69592	0.913265	0.586648	0.5533	1	0.897595		0.26626	0.415116	1	0.894509	0.640879	0.974889	0.89726
YDR089W	0.112345	0.443276	0.390042	0.432735	0.623237	0.927954	1		0.275931	0.310415	0.288169	1	0.648806	0.42328	0.664271
ENT1	0.421348	0.470318	0.365141	0.417053	0.520833	1	0.737925		0.405897	0.649	0.759249	0.533236	0.263574	0.273359	1
MTC5	0.484598	0.428763	0.30486	0.460074	0.469418	0.831541	1		0.289044	0.344295	0.419502	0.382553	0.492353	1	0.401788
FLR1	0.173645	0.555468	0.777861	0.702199	0.852113	0.972092	1		0.102662	0.570233	0.802195	0.650806	0.879618	1	0.746574
LSM2	0.140809	0.0807751	0.510885	0.755758	0.90566	0.597736	1		0.275596	0.773053	1	0.843562	0.651697	0.534262	0.373667
GLC3	0.169268	0.746317	0.610951	0.715194	0.842017	1	0.92487		0.201606	0.262949	0.628878	0.588402	0.758765	0.98018	1
RAD52	0.071654	0.221079	0.327676	0.719985	0.7552	1	0.937312		0.348515	0.860521	1	0.924213	0.839065	0.661911	0.293424
YLR363W-A	0.470536	0.429916	0.866977	0.627914	0.935526	0.664732	1		0.554677	0.477505	0.484966	0.67451	0.839761	0.85524	1
FCY2	0.188071	0.128572	0.475066	1	0.841206	0.625873	0.787037		0.0778067	0.691443	0.821738	0.605462	0.76091	1	0.905851
ATG29	0.299462	0.47862	0.732781	0.918822	0.849687	1	0.693275		0.35975	0.564467	0.787095	0.683641	0.785977	1	0.707649
RAS1	0.442909	1	0.436364	0.338961	0.344851	0.886936	0.630129		0.505391	0.898931	1	0.699928	0.829384	0.995575	0.820463
YOX1	0.321121	0.463709	0.449486	0.355359	0.51478	0.978744	1		0.659143	0.892245	0.925989	0.705012	0.960145	1	0.678782
EXO70	0.493013	0.624483	0.46044	0.773169	0.616207	1	0.99311		0.257353	0.445087	0.35342	0.32363	0.314286	0.509709	1
LST8	0.0998827	0.187567	0.585172	1	0.966978	0.660259	0.607818		0.194839	0.494629	0.835079	0.446205	0.817937	1	0.782673
RFC4	0.227044	0.414262	0.453077	0.410227	0.673051	0.940788	1		0.293087	1	0.877551	0.923077	0.967161	0.636095	0.384227
CDC20	0.382878	0.577929	0.467532	0.401708	0.503106	0.824476	1		0.403673	0.375289	0.592853	0.665632	1	0.820707	0.788648
RMT2	0.263611	0.767289	0.689346	0.28878	0.387663	1	0.782869		0.399525	0.380929	1	0.496957	0.538939	0.76351	0.294422
DNA2	0.450106	0.493604	0.558426	0.736912	0.751996	0.886933	1		0.245919	0.401137	0.508618	0.360576	0.757647	0.663063	1
MMS21	0.423407	0.422182	0.582342	0.68167	0.816322	0.946777	1		0.708995	0.469542	0.650135	0.621872	0.874951	1	0.789643
ECM3	0.627358	0.676701	0.517409	0.18086	0.291274	0.893188	1		0.225893	0.724046	0.658645	0.564982	0.837739	1	0.857034
YMR291W	0.294456	0.17576	0.699288	0.500509	0.864369	0.657191	1		0.336687	0.572391	0.536039	0.713443	0.546423	1	0.671345
PPN1	0.453782	0.693878	0.428571	0.455696	0.55102	0.614412	1		0.288798	0.438176	0.337621	0.264354	0.450031	1	0.223684
APJ1	0.136551	0.473539	0.628399	0.766818	0.892201	0.949859	1		0.273931	0.716749	0.853157	0.801918	0.897032	1	0.936346
TSC13	0.39681	1	0.694439	0.419897	0.484789	0.769112	0.45088		0.304021	0.245103	0.924593	0.862801	0.994434	1	0.72136
PRS5	0.382246	0.367354	0.848771	1	0.978321	0.389778	0.264411		0.913931	0.966751	0.751567	0.408346	0.593986	1	0.525993
CAT8	0.311852	0.499295	0.583181	0.668675	0.818871	1	0.939984		0.223973	0.505037	0.952024	0.603408	1	0.86853	0.666529
TSR1	0.182911	0.747471	1	0.667193	0.521988	0.863083	0.838959		0.134454	0.692849	1	0.847505	0.855376	0.91783	0.827459
RTS1	0.346263	0.27701	0.398396	0.532712	0.76911	0.908873	1		0.765523	0.772814	0.555842	0.67328	0.844687	1	0.773691
ASE1	0.395813	0.442652	0.473637	0.417058	0.639594	0.869383	1		1	0.835038	0.82346	0.465575	0.692171	0.892522	0.712083
DCP1	0.350187	0.759662	0.468966	0.273092	0.409639	0.988034	1		0.135997	0.606317	0.985005	0.98818	1	0.913498	0.819363
ECM29	0.274767	0.352063	0.373369	0.628763	0.758248	1	0.869147		1	0.460526	0.877193	0.914566	0.917654	0.919607	0.451837
RRP5	0.229292	0.425915	0.636712	0.790512	0.840582	0.841991	1		0.530647	0.606	0.722089	0.768745	1	0.879663	0.919627
LSM7	0.537559	1	0.500285	0.394056	0.503671	0.690575	0.635199		0.211057	0.594367	1	0.969164	0.913167	0.902695	0.836873
RAD54	0.164316	0.457895	0.653253	0.733297	0.810627	0.941969	1		0.547581	0.816317	0.680264	0.567493	0.772259	0.955473	1
RTN2	0.198582	0.487607	0.622568	0.708931	0.754986	0.988021	1		0.158131	0.329327	0.710593	0.705135	0.938885	0.999653	1
RSF2	0.572917	0.751366	0.584662	0.510549	0.58624	1	0.741811		0.267617	0.373099	0.724098	0.372569	0.756752	1	0.668816
UFD4	0.244444	0.217751	0.749273	0.663309	0.871895	0.985496	1		0.264877	0.195506	1	0.92704	0.816878	0.754254	0.536738
XRS2	0.14986	0.338458	0.521457	0.552345	0.771914	1	0.928377		0.453488	0.706559	1	0.881447	0.978735	0.830632	0.589904
MSN1	0.390023	0.431078	0.326614	0.587657	0.688424	0.849013	1		0.654386	0.707838	1	0.577784	0.81087	0.939729	0.642069
REV1	0.572037	0.687243	0.626639	0.51267	0.560725	0.756408	1		0.231351	0.248239	0.236047	0.131579	0.388517	0.49694	1
YBR259W	0.171717	0.585859	0.637807	0.62327	0.758575	1	0.93578		0.150053	0.266184	0.628889	0.487386	0.694211	1	0.813749
YMR160W	0.1661	0.376323	0.412402	0.64624	0.707538	1	0.992358		0.707729	1	0.697619	0.697619	0.71471	0.644228	0.609237
SCD6	0.646943	0.783308	0.486544	0.300366	0.350427	1	0.739363		0.0674549	0.217605	0.701042	0.85554	0.835284	1	0.920635
OAF3	0.455114	0.660649	0.836911	0.384111	0.55625	0.811198	1		0.20568	0.386905	0.658904	0.557143	0.78	0.634337	1
ZPR1	0.192556	1	0.742318	0.5126	0.517651	0.743324	0.606437		0.262127	0.3372	1	0.963429	0.855137	0.9503	0.69174
KTR3	0.494634	0.72384	0.505263	0.432701	0.350435	1	0.835355		0.546903	0.656768	0.460404	0.354993	0.468337	1	0.281596
XBP1	0.149633	0.273063	0.648156	0.778545	0.851385	0.977738	1		0.127019	0.408421	0.777003	0.799403	0.912137	1	0.964821
SAC6	1	0.573529	0.541667	0.489726	0.384868	0.732394	0.955882		0.652637	0.486446	0.599121	0.593485	0.602741	0.899014	1
YML108W	0.236813	0.349008	0.509279	0.742215	0.869964	1	0.964579		0.395772	0.400685	0.656566	0.948565	1	0.865751	0.453393
NAM7	0.576744	0.677501	0.48062	0.435911	0.491543	1	0.692933		0.254646	0.28937	0.83834	1	0.956179	0.950077	0.857315
LSM4	0.343624	0.849507	0.42314	0.431461	0.532186	1	0.789461		0.15376	0.345984	0.883253	0.914557	0.97574	1	0.896111
CSM1	0.324406	0.384335	0.479895	0.499482	0.703317	1	0.996987		0.466563	1	0.986763	0.84162	0.843056	0.599918	0.337147
YNR061C	0.460744	0.839982	0.498418	0.700508	0.796203	1	0.351675		0.189084	0.220125	0.172316	0.165689	0.40545	1	0.279676
DOA1	0.580437	0.64934	0.550211	0.848804	1	0.506211	0.26412		0.225564	0.23166	0.252101	0.10453	0.164835	0.967742	1
CLB3	0.230165	0.552662	0.610163	0.587291	0.670806	1	0.993782		0.351329	0.576321	0.72502	0.621893	0.737155	1	0.939204
OPY2	0.268856	0.470366	0.505534	0.581278	0.63808	0.955313	1		0.634793	0.685738	0.546062	0.547077	0.73917	1	0.379245
MSB3	0.499429	0.654381	0.355923	0.568224	0.666808	1	0.877868		0.286731	0.281131	0.333257	0.358976	0.59157	1	0.634347
AQR1	0.288937	0.635979	0.563418	0.469753	0.675	0.978362	1		0.211415	0.262499	0.244776	0.246324	0.464079	1	0.306373
MSB1	0.423345	0.689739	0.599591	0.434459	0.548453	1	0.904405		0.416177	0.980547	0.866718	0.730715	0.866129	1	0.817162
FUI1	0.346615	0.535735	0.743874	0.617965	0.466123	0.718149	1		0.127521	0.0790338	0.136719	0.289432	0.718364	1	0.344441
FAA1	0.442564	0.519558	0.639706	0.581551	0.629688	1	0.633943		0.711902	0.663754	0.591248	1	0.733998	0.862631	0.824445
SLD3	0.326412	0.629856	0.710434	0.529219	0.606706	1	0.787357		0.371216	0.612208	1	0.495849	0.716347	0.7999	0.592414
BTN2	0.19473	0.475806	1	0.798595	0.569627	0.83117	0.715717		0.179263	0.437406	0.632942	0.507391	0.69952	1	0.886957
RGD2	0.378502	0.47589	0.73271	0.636845	0.668687	1	0.568165		1	0.846349	0.476923	0.817273	0.977477	0.559216	0.239382
INO80	0.419231	0.495455	0.454167	0.663782	0.764329	0.763	1		0.403977	0.698846	0.752381	0.720052	0.624651	0.920551	1
SPT21	0.264589	0.449199	0.590376	0.646027	0.724085	0.875939	1		0.367236	0.381616	0.584528	0.60965	0.937897	1	0.86619
IZH4	0.0762844	0.571262	0.601473	0.623265	0.695035	1	0.9756		0.0903979	0.750132	0.893202	0.699037	0.87468	1	0.968895
MTR10	0	0.666667	0.666667	0.5	1	0.833333	0.875		0.27715	0.263029	0.621822	0.699977	0.711893	1	0.666431
SIZ1	0.268263	0.529936	0.57	0.561702	0.602445	0.929032	1		0.297386	0.984242	1	0.9375	0.900926	0.829238	0.533333
AVL9	0.404771	0.583231	0.619112	0.531873	0.591797	0.806504	1		0.210917	0.442931	0.320301	0.332999	0.289333	0.343228	1
ARN1	0.168457	0.585236	0.601157	0.587238	0.643701	0.950412	1		0.134512	0.683483	0.653565	0.655923	0.84335	1	0.975657
RPL40A	0	0.488889	0.763889	0.611111	0.855556	0.814815	1		0.266988	0.256191	0.401868	0.641614	0.73115	1	0.574481
RFC2	0.134273	0.541126	0.467925	0.564541	0.802677	0.98287	1		0.403623	0.937714	1	0.990963	0.798773	0.618273	0.281363
EDC2	0.0902006	0.155174	0.70262	0.803733	0.855292	1	0.901373		0.16758	0.441732	0.81292	0.770529	0.858426	1	0.869299
PPH22	0.377289	0.527034	0.518879	0.502521	0.747166	1	0.827273		0.238424	0.486782	0.794745	0.680762	0.795087	1	0.810833
MSN2	0.680985	0.653808	0.392285	0.3489	0.636267	1	0.785024		0.784013	0.599714	0.27189	0.361743	0.477913	1	0.177667
TOP1	0.56775	0.742405	0.668686	0.471695	0.770858	1	0.273232		0.783341	0.580837	0.579161	0.325531	0.488407	0.712505	1
YER064C	0.218968	0.560706	0.374138	0.642706	0.785883	1	0.949179		0.278061	0.308929	0.313653	0.290121	0.579442	1	0.16792
SGT2	0.74218	0.497872	0.263037	0.385714	0.609449	0.978261	1		0.747474	0.733216	0.436026	0.651895	0.641381	1	0.900839
HSP104	0.157245	0.348883	0.366051	0.740392	0.864846	0.998467	1		0.216301	0.265845	0.346627	0.620149	0.714782	0.897597	1
CDC14	0.207933	0.3103	0.716077	0.587144	0.85897	0.859238	1		0.53125	0.46789	0.787037	0.593023	1	0.488506	0.260446
CDC48	0.333849	0.503974	0.603439	0.645241	0.762128	0.720321	1		0.635855	0.451674	0.517817	0.603844	0.665086	1	0.377052
SEC8	0.551963	0.594785	0.532749	0.462497	0.558104	0.756583	1		0.579882	0.465569	0.504351	0.572944	0.428389	0.406452	1
PAT1	0.457826	0.642162	0.460664	0.456923	0.655564	0.919308	1		0.189984	0.167055	0.92817	0.984267	1	0.797062	0.567229
TUB1	0.446694	0.410843	0.409522	0.623138	0.68965	1	0.850047		0.328101	0.313291	0.397274	0.518055	0.527405	1	0.794547
RRB1	0.122143	0.107724	0.555108	0.896525	0.951729	1	0.959688		0.209938	0.795335	1	0.502905	0.687127	0.586322	0.411217
ARP6	0.20525	0.426619	0.589073	0.55456	0.688275	0.956633	1		0.127532	0.424963	0.574097	0.457009	0.771927	1	0.80171
HMG1	0.26577	0.778249	0.615615	0.667769	0.545081	1	0.763905		0.292918	0.273364	0.787879	1	0.94268	0.992424	0.884977
ZIP2	0.18758	0.516254	0.506894	0.442064	0.766115	1	0.988614		0.128389	0.34702	0.7744	0.325167	0.766344	1	0.748098
ATG2	0.182217	0.551406	0.51435	0.569768	0.662352	0.926706	1		0.399059	0.526505	0.881389	0.505225	0.88924	1	0.899505
CTR86	0.305598	0.565639	0.472439	0.525308	0.761501	1	0.769099		0.264238	0.34456	0.702846	0.62545	0.452026	1	0.61361
CBF2	0.518932	0.530671	0.58338	0.5606	0.635172	0.81794	1		0.388158	0.574675	0.473032	0.932982	1	0.733831	0.697635
CHS7	0.783784	0.593948	0.454545	0.333999	0.383471	0.843636	1		0.408368	0.569309	0.561784	0.416398	0.631955	0.7858	1
RBD2	0.373675	0.226874	0.703772	0.760695	0.98424	0.604439	1		0.522573	0.919373	1	0.690909	0.552385	0.690909	0.41669
LSB1	0.342265	0.517623	0.343561	0.575678	0.820158	1	0.777941		0.245302	0.679849	0.862628	0.869915	0.873077	1	0.792037
CBP1	0.740778	0.692029	0.50733	0.492881	0.543256	1	0.397703		0.429586	0.626479	0.480826	0.301397	0.42328	1	0.565915
DSF2	0.254655	0.620008	0.588671	0.566346	0.756453	1	0.882119		0.639991	0.299976	0.779649	0.394434	0.686276	1	0.74053
PIL1	0.25401	0.164048	0.376131	0.768474	0.863841	0.934871	1		0.0871097	0.336155	0.922578	0.850381	1	0.715639	0.708801
GCD6	0.191368	0.401181	0.693709	0.882067	0.610383	0.891565	1		0.740103	0.534095	0.764369	0.590804	0.557924	1	0.702276
YGR151C	0.290887	0.638139	0.477476	0.440909	0.612276	1	0.883012		0.167471	0.243471	0.454864	0.426663	0.620727	1	0.706989
AAC1	0.477103	0.890817	0.503371	0.368973	0.473947	0.972129	1		0.380107	0.488586	0.504099	0.545498	0.786042	1	0.379344
YMR111C	0.111347	0.451535	0.483394	0.599544	0.714199	1	0.968608		0.111827	0.501191	0.872983	0.496264	0.68377	1	0.74078
YLR126C	0.122614	0.321388	0.459596	0.747035	0.733453	1	0.943232		0.0941962	0.361825	0.645666	0.638031	0.821976	1	0.756287
PBP2	0.185804	0.41604	0.452007	0.606199	0.719298	1	0.942246		0.141402	0.531673	0.799337	0.510857	0.623623	1	0.784069
LRS4	0.254342	0.506356	0.626596	0.647419	0.7493	0.910829	1		0.319958	0.572746	0.849797	0.816514	1	0.755409	0.562887
NMD4	0.597604	0.776324	0.431643	0.481165	0.435307	1	0.982673		0.157949	0.650435	0.84189	0.852701	0.826122	1	0.842892
SLX8	0.669531	0.92296	0.463158	0.498719	0.388693	1	0.766494		0.491297	0.900602	1	0.77095	0.944088	0.850208	0.515942
HOS2	0.232227	0.40155	0.442771	0.542961	0.754464	0.924779	1		0.585722	0.52333	0.691096	0.833302	0.72949	1	0.924021
HSL7	0.240558	0.354731	0.407284	0.569322	0.727039	1	0.993725		0.452016	0.306424	0.546446	0.589466	0.598973	1	0.621729
TSR3	0.184945	0.192068	0.63758	0.693863	0.640992	1	0.935078		0.266653	0.360551	0.940568	0.836237	0.684626	1	0.899225
DBF4	0.327365	0.574634	0.647636	0.580501	0.702294	0.887729	1		0.959016	0.657895	0.697183	0.863636	0.992126	1	0.778547
AIM44	0.664565	1	0.593898	0.451823	0.375329	0.703033	0.939792		0.395387	0.689455	0.39619	0.240502	0.646888	1	0.983871
APC5	0.573788	0.460561	0.646809	0.688545	0.552885	0.840842	1		0.428606	0.510239	0.951326	0.894404	1	0.87785	0.840544
SIZ2	0.164786	0.616828	0.665154	0.69739	0.799879	1	0.832455		0.439453	0.918933	1	0.604539	0.820842	0.600601	0.366784
RAD57	0.355556	0.664481	0.54902	0.641492	0.633905	1	0.946992		0.487441	0.687645	1	0.583188	0.836251	0.937522	0.705439
DDC1	0.453297	0.61086	0.544965	0.574696	0.686586	1	0.925409		0.408688	0.613691	1	0.614341	0.848117	0.691303	0.379867
RTR2	0.178966	0.49593	0.448245	0.54426	0.64816	1	0.920079		0.243085	0.483777	0.712119	0.564348	0.738752	1	0.803738
PDR3	0.458953	0.564794	1	0.661938	0.6816	0.713996	0.729492		0.440252	0.423206	0.813526	0.732121	1	0.871935	0.435713
RNR1	0.355564	0.591518	0.531328	0.636536	0.90528	0.805471	1		0.2816	0.290909	0.154386	0.165414	0.08	0.153488	1
NOB1	0.33325	0.373103	0.556672	0.494225	0.582253	0.883211	1		0.202997	0.157789	0.936031	0.929472	0.93338	0.9961	1
RRD1	0.338345	0.545567	0.554713	0.428448	0.645071	1	0.708357		0.21312	0.33183	0.428582	0.499211	0.600116	1	0.859795
SRS2	0.422222	0.455635	0.616883	0.447059	0.391753	0.882514	1		0.164584	0.214329	0.34793	0.399556	0.823529	1	0.927186
RIM1	0.775612	0.774558	0.530682	0.415407	0.455183	1	0.892634		0.290134	0.748697	0.424985	0.592702	0.983932	1	0.928604
YHR182W	0.299679	0.457374	0.439006	0.456795	0.558995	0.999652	1		0.328509	0.395279	0.523661	0.328726	0.591672	1	0.664718
NPL4	0.116398	0.127586	0.295038	0.775156	0.939982	1	0.95316		0.230076	0.0277063	0.340652	0.428037	0.552955	1	0.873635
GLN1	0.474645	0.395538	0.841176	1	0.520315	0.686091	0.932568		0.272727	0.680593	1	0.936508	0.91133	0.908187	0.83501
YPR174C	0.326889	0.804248	0.622998	0.555726	0.58702	1	0.953991		0.315283	0.587417	0.6259	0.630445	1	0.876346	0.416263
MSH3	0.222361	0.326218	0.528536	0.595592	0.716971	1	0.798256		0.397357	0.228587	0.420546	0.476384	0.394775	0.65677	1
EXO1	0.262016	0.515685	0.632957	0.678528	0.837995	0.930825	1		0.444341	0.902655	1	0.51888	0.848616	0.968898	0.793737
LCD1	0.347488	0.578061	0.56045	0.576536	0.880901	1	0.939996		0.530303	0.475309	1	0.53681	0.62369	0.606936	0.298295
LOC1	0.351648	0.861827	0.487619	0.285714	0.405063	1	0.777143		0.130888	0.14816	0.192181	0.172799	0.197894	1	0.544614
NOP58	0.138261	0.399838	0.556134	0.540629	0.72405	0.799837	1		0.364687	0.410586	0.632044	0.962784	0.987088	0.956635	1
RRP17	0.160283	0.660712	0.731485	0.633834	0.76222	0.942581	1		0.183359	0.439422	0.92096	1	0.993353	0.779061	0.404786
HFA1	0.712378	0.612107	0.448583	0.420284	0.588249	1	0.375425		1	0.793809	0.677838	0.685391	0.962062	0.952281	0.776011
RAD59	0.198592	0.471846	0.410765	0.473168	0.633033	0.940196	1		0.0909193	0.55959	0.74099	0.516248	0.781379	1	0.921269
YGR042W	0.251492	0.412667	0.517576	0.483213	0.648915	0.811701	1		0.291431	0.471816	0.759628	0.564368	0.872823	1	0.743492
ACE2	1	0.777326	0.590909	0.494088	0.642716	0.682625	0.710702		1	0.521783	0.822612	0.716787	0.624574	0.736559	0.612945
NOP13	0.628118	0.599567	0.683951	0.526116	0.643438	0.828632	1		0.940123	0.415513	0.452698	0.685938	0.783462	0.935781	1
RGA1	0.475568	0.565917	0.302634	0.524615	0.591556	0.644832	1		0.360403	0.476967	0.620231	0.453179	0.455399	0.533216	1
GYP5	0.270024	0.48076	0.36085	0.443778	0.541959	0.988168	1		0.636415	0.58474	0.634861	0.464813	0.690237	1	0.777841
PKP2	0.415871	1	0.806047	0.67203	0.55819	0.831292	0.678674		0.474713	0.605301	0.638033	0.660883	0.922858	1	0.588592
DHH1	0.788909	0.847148	0.602496	0.411112	0.561415	0.754623	1		0.278918	0.273449	0.609087	0.799446	0.83032	1	0.818111
SQS1	0.338892	0.464342	0.190007	0.468827	0.841623	1	0.773434		0.52558	0.531384	0.235952	0.271083	0.926176	1	0.407378
SKG3	0.713178	0.631579	0.465116	0.382979	0.201258	0.680272	1		0.28212	0.332165	0.261628	0.251372	0.240843	0.505394	1
SIP5	0.287696	0.544717	0.444919	0.48012	0.440974	1	0.873667		0.635126	0.659671	0.776394	0.440612	0.511192	1	0.731357
YKU80	0.257418	0.414888	0.433547	0.414164	0.529182	0.999462	1		0.407746	0.601763	0.613277	0.543662	0.638639	1	0.748159
BIR1	0.291962	0.665276	1	0.831086	0.64539	0.753282	0.795503		0.71435	0.813638	1	0.584022	0.993901	0.618541	0.426029
PRE3	0.391344	0.651515	0.632563	0.751972	0.795347	0.785024	1		0.366771	1	0.874701	0.622946	0.769328	0.600924	0.377176
DSE1	0.134766	0.501234	0.46762	0.331731	0.609226	0.976622	1		0.24069	0.521598	0.759911	0.443648	0.692706	1	0.664107
LSM3	0.148892	0.0914029	0.42029	0.70363	0.978324	0.668735	1		0.231339	0.523961	0.883924	1	0.915952	0.869243	0.652522
HAA1	0.205882	0.288136	0.448113	0.523743	0.620205	0.912527	1		0.252027	0.475254	0.768235	0.649602	0.764114	0.934048	1
CGR1	0.120628	0.374183	0.395983	0.532704	0.618311	0.953555	1		0.684274	0.428596	0.581282	0.639617	0.77223	0.848476	1
YDR115W	0.25	0.75	0.5	0.75	0.857143	1	0.916667		0.357143	0.510204	0.779221	0.634921	1	0.846561	0.582011
CRM1	0.258536	0.337178	0.491729	0.508162	0.680502	0.71462	1		0.403002	0.198023	0.381742	0.463842	0.843014	0.82899	1
BMH1	0.322482	0.462351	0.825983	0.73178	0.963768	0.728722	1		0.569727	0.413306	0.408376	0.563574	1	0.442176	0.435674
LSM12	0.222303	0.405179	0.548348	0.466837	0.424397	0.911705	1		0.145884	0.610726	0.854809	0.799269	0.823138	1	0.920755
PEX21	0.228376	0.477404	0.482693	0.42297	0.391739	1	0.966187		0.3114	0.387026	0.330659	0.444318	0.827301	0.73791	1
MKT1	0.413177	0.275696	1	0.581611	0.501178	0.544989	0.638732		0.597772	0.590933	0.956187	0.697668	0.846736	1	0.834775
YGR122W	0.303015	0.544674	0.355279	0.45844	0.473476	1	0.816313		0.212398	0.591489	0.72463	0.472315	0.66706	1	0.779913
CHK1	0.214995	0.434949	0.390582	0.412176	0.554426	1	0.94115		0.345968	0.397529	0.746087	0.461813	0.635143	1	0.787341
YKU70	0.319312	0.361849	0.342903	0.452162	0.557119	1	0.90849		0.179772	0.321318	0.628307	0.568086	0.648192	1	0.955687
BMH2	0.490172	0.650086	0.715807	0.736597	1	0.63301	0.810342		0.46752	0.327264	0.41748	0.584016	0.692265	1	0.82302
SLX4	0.318548	0.504777	0.66603	0.771504	0.811563	1	0.974445		0.867103	0.880173	1	0.669402	0.754258	0.801466	0.573302
DSE3	0.312052	0.351224	0.607209	0.402348	0.474692	0.779109	1		0.220565	0.621851	0.720649	0.711086	0.935195	1	0.987361
YOP1	0.2774	0.937637	0.689722	0.615359	0.62415	0.907194	1		0.447164	0.471759	0.311535	0.552005	0.685377	1	0.741854
MRE11	0.295292	0.666144	0.713481	0.636049	0.761461	0.989228	1		0.777306	0.785189	0.993281	0.821011	1	0.882884	0.736057
YML018C	0.478261	0.495974	0.413631	0.392419	0.32795	1	0.800809		0.0359477	0.0185185	0.0911602	0.221612	0.29845	1	0.275
AFT1	0.602864	0.779006	0.78366	0.90057	0.705687	1	0.313992		0.184158	0.905216	1	0.961866	0.967562	0.974801	0.809938
LAP4	0.186039	0.299648	0.28903	0.548671	0.642603	0.932643	1		0.231637	0.344076	0.564686	0.432158	0.668279	1	0.95337
LIF1	0.158041	0.386408	0.392846	0.432729	0.559622	0.965794	1		0.231865	0.525886	0.898034	0.459822	0.750533	1	0.868085
YIL108W	0.517065	1	0.68069	0.582616	0.787856	0.872444	0.748745		0.519441	0.638551	0.834308	0.630138	0.607879	1	0.61694
RAD5	0.17361	0.359555	0.461443	0.576705	1	0.833377	0.477619		0.178095	0.161684	0.253335	0.296053	0.780603	0.69852	1
RAD55	0.727037	1	0.663899	0.505348	0.597257	0.993243	0.737603		0.418002	0.953566	1	0.743353	0.904371	0.962896	0.552251
RVB1	0.184336	0.321053	0.466986	0.574617	0.583732	0.743191	1		0.749137	0.692602	0.761665	0.786182	0.821796	0.819326	1
RAD24	0.168534	0.254154	0.486607	0.513763	0.523483	0.921691	1		0.522145	0.669936	0.796069	0.914005	0.968138	1	0.928433
RNR4	0.350763	0.327274	0.792988	0.959533	1	0.963458	0.839757		0.655995	0.545232	1	0.741712	0.526302	0.410032	0.461286
PXL1	0.453127	0.390476	0.394194	0.40842	0.564446	0.655733	1		0.460524	0.40613	0.253386	0.450628	0.320465	0.741259	1
IPL1	0.399584	0.531422	0.69264	0.785131	0.921783	0.910309	1		0.639136	0.856309	1	0.770435	0.779236	0.674575	0.599288
APC4	0.374183	0.340679	0.322803	0.46565	0.473385	0.87899	1		0.291555	0.433688	0.596824	0.633589	0.776799	1	0.797275
ATG16	0.13764	0.509932	0.415464	0.404012	0.582445	1	0.802595		0.229594	0.593696	0.826391	0.61298	0.789584	1	0.785799
TSA1	0.384809	0.773515	0.416947	0.898984	0.935199	0.857184	1		0.682345	0.616865	0.978646	0.781167	0.946728	1	0.832182
MGS1	0.330723	0.558048	0.809016	0.77302	0.883671	1	0.942285		0.131888	0.693452	1	0.678165	0.623527	0.627701	0.410147
CTR1	0.0707071	0.395264	0.323485	0.422497	0.595851	1	0.997755		0.120696	0.710983	0.816386	0.702671	0.82225	1	0.927895
GYL1	0.592154	0.740193	0.649514	0.758208	0.679546	1	0.914882		1	0.496732	0.628272	0.720721	0.718294	0.996885	0.943953
PBP4	0.553459	0.912593	1	0.538579	0.421667	0.962257	0.963399		0.32091	0.341271	0.769924	0.895719	0.954706	1	0.631658
APC1	0.613081	0.773172	1	0.815666	0.7473	0.710224	0.72037		0.387487	0.515752	0.867886	0.51084	1	0.872551	0.621582
SUT1	0.311351	0.174021	0.185533	0.571096	0.752019	0.753245	1		0.0728083	0.049839	0.00971622	0.0108493	0.19014	1	0.494237
YBL111C	0.253886	0.769592	0.758444	0.761658	0.853057	1	0.99811		0.284979	0.410226	1	0.268398	0.72865	0.831209	0.747498
CBK1	0.495807	0.707025	0.694829	0.663184	0.916947	1	0.924731		0.249771	0.338785	0.299827	0.369636	0.380862	0.374585	1
ULS1	0.386719	0.292899	0.227586	0.133065	0.717391	1	0.970588		0.408647	0.512478	0.400387	0.380165	0.677337	0.875264	1
HSP26	0.0961332	0.391866	0.418959	0.388306	0.510071	1	0.914948		0.0809269	0.452642	0.533499	0.54091	0.73315	1	0.913264
RME1	0.732945	0.902138	0.671207	0.592536	0.509457	1	0.997347		0.447674	0.591954	0.634884	0.343902	0.936963	1	0.587302
AIM20	0.364374	0.409173	0.379301	0.353367	0.413075	1	0.788006		0.33851	0.341096	0.340037	0.206113	0.27996	1	0.839689
NOP56	0.484773	0.560235	1	0.903513	0.927374	0.737433	0.821782		0.250903	0.380864	0.69465	0.497389	0.725501	1	0.941
YJR056C	0.397321	0.632169	0.632471	0.413281	0.411769	1	0.190303		0.130216	0.137316	0.112507	0.0992308	0.506279	1	0.247613
RTT107	0.422333	0.594006	0.829533	0.807042	1	0.951733	0.830668		0.198628	0.364808	0.410447	0.657046	0.338399	0.541402	1
KTR1	0.346426	0.535751	0.301141	0.385987	0.392428	0.714335	1		0.358043	0.262879	0.172242	0.121539	0.248896	1	0.576893
HTA2	0.318182	0.39006	0.340541	0.268519	0.486352	1	0.849265		0.279207	0.416226	0.73402	0.358663	0.534684	1	0.897611
POL30	0.253333	0.306111	0.327586	0.316667	0.45906	0.982759	1		0.198036	0.402261	0.807612	0.686375	0.866408	0.989448	1
GSY2	0.676591	1	0.710435	0.664196	0.772361	0.865008	0.767966		0.333003	0.579953	0.904194	0.655452	0.646075	1	0.906391
ATG18	0.290549	0.664685	0.183505	0.281639	0.329615	1	0.864323		0.522181	0.933049	0.804545	0.413339	0.709455	0.99979	1
HMG2	0.254139	0.621275	0.275756	0.228995	0.261059	0.960173	1		0.403982	0.707056	0.44014	0.806871	0.570374	1	0.799574
YOR342C	0.263037	0.128625	0.223307	0.661222	1	0.466033	0.844828		0.176403	0.206665	0.205804	0.687803	0.645275	0.390317	1
SUB2	0.10621	0.388464	0.369422	0.412408	0.543702	1	0.763232		0.498771	0.548851	0.468137	0.624183	0.762475	0.938785	1
RAD51	0.088454	0.399861	0.309698	0.404333	0.45046	0.923144	1		0.234018	0.47447	0.78755	0.378263	0.739711	1	0.875361
CYK3	0.189306	0.409076	0.306112	0.355159	0.39854	1	0.90661		0.208779	0.627529	0.710339	0.516302	0.639059	1	0.824955
RFC3	0.498113	0.712696	0.820736	0.817217	1	0.772945	0.859066		0.539414	0.542007	0.489029	0.601712	0.84765	0.738052	1
HAC1	0.10643	0.668513	0.954169	1	0.994717	0.927183	0.886625		0.0828931	1	0.894971	0.681745	0.666578	0.485054	0.375526
CDC27	0.477838	0.699694	0.8	0.742857	0.868912	0.975681	1		0.525264	0.72858	0.994858	0.884956	1	0.863974	0.736048
SAE2	0.77045	0.933651	0.752159	0.586898	0.693308	1	0.837045		0.369761	0.641293	0.817895	0.751515	0.993852	1	0.389505
ATC1	0.5829	0.614767	0.57963	0.409853	0.0811567	1	0.205589		0.428234	0.427986	0.342839	0.18792	0.30928	1	0.226459
RFC5	0.543638	1	0.911619	0.619433	0.620838	0.935144	0.963563		0.324351	0.540123	0.717905	0.888889	0.9	1	0.399543
FEN2	0.342234	0.413572	0.203914	0.305042	0.261508	0.930538	1		0.171559	0.143939	0.123469	0.180603	0.266093	1	0.62767
YDR170W-A	0.314667	0.36875	0.120408	0.322886	0.381293	1	0.929697		0.382985	0.825638	0.440644	0.387874	0.532697	0.831078	1
RAD53	0.261849	0.610219	0.801221	0.991381	0.958071	0.974056	1		0.550045	0.756641	1	0.671977	0.93531	0.666722	0.377174
PNC1	0.827951	0.543399	0.988076	0.912451	1	0.833402	0.504501		0.360852	0.686032	0.599666	1	0.892985	0.351047	0.634505
PPH3	0.26009	0.731535	0.87074	0.96979	0.946822	1	0.839687		0.201066	0.921788	0.699792	0.382784	0.65812	1	0.755788
PHO81	0.248377	0.197894	0.356163	0.352928	0.493304	0.750906	1		0.142678	0.397135	0.778352	0.79071	0.925088	1	0.994816
YDL156W	1	0.635278	0.840365	0.870046	0.764179	0.773154	0.752941		0.246346	0.46855	0.462764	0.389265	0.815682	1	0.458449
RPL15B	0.307049	0.252778	0.212954	0.309103	0.489805	0.797073	1		0.112152	0.061315	0.0511932	0.132541	0.21661	0.591654	1
VPS1	0.212838	0.176887	0.31043	0.296677	0.560281	1	0.805627		0.138347	0.255216	0.388492	0.605616	0.697085	0.912058	1
STP4	0.23262	0.255882	0.335583	0.15508	0.446779	0.936155	1		0.125653	0.388351	0.671888	0.277005	0.654856	1	0.875762
FIN1	0.527607	0.708029	0.814332	0.814103	0.833333	0.939394	1		0.753371	1	0.96645	0.881143	0.893071	0.969137	0.915134
PSO2	0.286275	0.888703	0.897087	0.789459	0.921119	1	0.945429		0.594083	0.735103	1	0.736993	0.691369	0.618125	0.435259
IQG1	0.534037	0.631698	0.914371	0.762274	0.895917	1	0.996232		0.63539	0.539593	1	0.384895	0.829161	0.763689	0.712256
YLR108C	0.183932	0.320639	0.181818	0.299871	0.591334	0.656356	1		0.179389	0.163892	0.127328	0.363794	0.422875	0.573848	1
MSH2	0.56858	0.567237	0.913231	0.888182	0.890944	1	0.931837		0.849754	0.808068	1	0.867457	0.948562	0.679803	0.389715
SRP68	0.594585	0.93996	0.621537	0.736061	0.922618	0.961681	1		1	0.540806	0.636077	0.625253	0.656794	0.877376	0.643016
SGS1	0.364333	0.766583	0.936935	0.803635	0.999113	1	0.949612		0.368808	0.445522	1	0.502456	0.894405	0.633218	0.31486
TIS11	0.204444	0.22716	0.278788	0.121053	0.32093	1	0.970068		0.0685086	0.503026	0.6641	0.652654	0.755379	1	0.886644
NEJ1	0.892626	0.954903	0.670546	0.723345	0.734445	1	0.87909		0.287716	0.54018	0.842611	0.746407	0.883023	1	0.583343
CAP2	0.0795194	0.208308	0.163664	0.390649	0.58944	0.646018	1		0.134354	0.294164	0.24968	0.0714449	0.059421	0.203892	1
FAA4	0.165193	0.147113	0.168365	0.170419	0.473535	0.937801	1		0.490474	0.421336	0.498559	0.711668	0.623531	0.833758	1
YAR009C	1	0.930053	0.912715	0.83624	0.775289	0.659805	0.77248		0.289265	0.681638	1	0.852995	0.924109	0.742965	0.508154
PBP1	0.313615	0.247008	0.29839	0.265107	0.33296	0.576435	1		0.235954	0.166143	0.595137	0.642102	0.631262	0.907085	1
FAR1	0.725	1	0.95	0.812879	0.810056	0.867958	0.786702		0.18816	0.343467	0.500515	0.624771	0.972233	1	0.504611
PEX29	0.189029	0.197516	0.234909	0.323171	0.386924	0.644436	1		0.436928	0.547856	0.528732	0.568452	0.726356	0.955	1
AME1	0.290397	0.147791	0.149459	0.212213	0.419691	0.751173	1		0.395455	0.433884	0.405962	0.301874	0.394847	0.631464	1
HNT3	0	0.154412	0.308824	0.38009	0.285068	0.802941	1		0.171392	0.593242	0.798655	0.649109	0.905536	1	0.774623
CMS1	0.262746	0.429805	0.26621	0.213318	0.50385	1	0.235196		0.0846687	0.0812855	0.0921235	0.191458	0.794062	1	0.293434
SVL3	0.955404	0.997899	0.607335	0.698985	0.865868	1	0.888116		0.297831	0.316127	0.188877	0.213298	0.211437	0.271872	1
CAP1	0.0820374	0.117074	0.164475	0.315116	0.556894	0.277509	1		0.268065	0.456998	0.652297	0.355556	0.25285	0.310308	1
RPS18A	0.839589	0.886143	0.807514	0.908021	0.947149	0.912628	1		1	0.846805	0.671053	0.708333	0.747309	0.793474	0.995469
BOI1	0.0709131	0.12699	0.117049	0.174754	0.317731	0.507618	1		0.409331	0.545663	0.665046	0.54944	0.514821	0.718147	1
NSG1	1	0.966049	0.933428	0.909125	0.868494	0.98936	0.868239		0.61132	0.72543	0.810022	0.673529	0.808235	1	0.849055
CDC24	0.0661111	0.143807	0.114607	0.168061	0.1897	0.436283	1		0.141481	0.14441	0.200588	0.200777	0.0516667	0.54668	1
