## Supplemental Table 7 for "Phenotypic Heterogeneity in the DNA Replication Stress Response Revealed by Quantitative Protein Dynamics Measurements"

### Sheet: Sheet1
Table S7. Coefficient of variation of LOC scores for each protein in the untreated condition
Gene	Coefficient of Variation (%)
HHF1	56.2939
MCM2	52.7184
NSG1	50.782
PXL1	50.1738
LSM12	49.4204
YDR132C	46.0269
EXO70	43.7054
SEC8	43.6053
GYP5	43.4129
POL30	41.9273
SAC6	41.4127
FAA1	41.0932
ENT1	40.2775
YOX1	39.0627
RNR1	38.5458
YAP1	38.4683
ECM5	38.0925
TOF2	36.8888
YLR126C	36.3302
NMD4	36.1165
YML018C	35.606
STB3	35.2377
TOP1	35.1453
RFC5	34.6335
PHO81	33.995
CDC24	33.9199
TSR1	33.473
RFC4	33.3746
FPR2	33.0135
RDH54	32.8742
RFA2	32.8456
MSH2	32.5691
CDC14	32.3637
CBF2	31.9819
YDL156W	31.6366
RTT107	31.406
DOT6	31.3592
MSN1	31.3039
AVL9	30.9515
DUG2	30.8822
YLR108C	30.2836
SKG3	30.0276
CAP1	29.9529
RAD57	29.629
AQR1	28.9445
ASE1	28.9208
IQG1	28.3917
RAD52	27.9141
BOI1	27.7288
SLD2	27.6192
TOP3	27.3393
MTC5	26.8931
CLB3	26.814
SLX8	26.37
RFA1	26.3499
CYK3	26.2966
SUB2	26.2904
LSB1	26.2003
RRP17	26.1982
YDR348C	25.9089
CBK1	25.7029
CSM1	25.6643
CTR86	25.6538
RFC2	25.6242
CDC40	25.5502
FIN1	25.1529
LRS4	24.9767
YMR291W	24.7886
YMR031C	24.7555
CGR1	24.7127
YHB1	24.5481
SRS2	24.5093
SIZ1	24.2129
SIP5	24.1453
RPL15B	24.0235
RFC3	23.9378
CHS7	23.7378
MRC1	23.6198
AME1	23.5051
NOP56	23.2261
RAD9	23.1965
CAP2	23.1483
RSF2	22.7584
HMG2	22.4837
RAD24	22.4057
RRB1	22.2808
ULP2	22.2574
RAD50	22.2228
DUS3	22.0922
TOS4	21.7464
YOR342C	21.7238
HTA2	21.5563
SUT1	21.5174
PRE3	21.4914
CDC20	21.0811
AIM44	20.968
HMG1	20.9101
YPR174C	20.8911
RIM1	20.8885
YAR009C	20.8359
RAD5	20.817
IPL1	20.651
RAD53	20.6441
HFA1	20.3837
APC5	20.3341
CSM3	20.207
RGD2	20.1857
ACE2	20.1633
NOP58	20.0574
VPH1	19.5102
VPS1	19.4895
LAG1	19.3947
PNC1	19.232
HOS2	19.1126
MGS1	18.9857
BTN2	18.9674
MMS21	18.9314
ULP1	18.9069
GSY1	18.8987
NEJ1	18.869
EDC2	18.8514
NOP13	18.8231
RRD1	18.7956
PKP2	18.5282
RPS18A	18.3678
ULS1	18.3537
NOB1	18.2472
FUI1	18.0598
INO80	18.0455
FEN2	17.9424
PEX21	17.9313
ECM29	17.8808
YLR363W-A	17.7729
HGH1	17.6312
CRM1	17.4341
SAE2	17.4099
CDC27	17.3932
HAC1	17.0717
RGA1	17.0178
CDC6	16.983
DBF4	16.9286
YKU70	16.7549
MSN2	16.7496
YKU80	16.7075
APC1	16.7073
AIP1	16.6985
ATG29	16.6838
MRT4	16.679
APC4	16.6592
SRP68	16.587
ARP6	16.3599
SGS1	16.3585
DSE3	16.2956
KTR3	16.278
MSH3	16.2185
GYL1	16.1099
OAF3	16.0141
HSP42	15.8709
ITR1	15.7255
UBC9	15.6296
DNA2	15.6151
HAA1	15.6114
ESP1	15.5512
YDL129W	15.2543
BCH1	15.1828
IZH4	15.1133
RTR2	14.9103
MOB1	14.7802
FAR1	14.5649
CDC48	14.5341
LSM2	14.4297
PPH3	14.3932
PIL1	14.319
RPC10	14.2039
HNT3	14.1595
BMH2	13.911
APJ1	13.8209
RRP5	13.7714
AFT1	13.7174
DDC1	13.5804
YLR297W	13.5121
YMR160W	13.4238
RBD2	13.405
DIP5	13.4025
MSB1	13.2705
LSM3	13.2491
LOC1	13.2278
REV1	13.1536
SFH5	13.0599
ATC1	12.941
YDR170W-A	12.8893
RVB1	12.8164
RMI1	12.7291
RAD55	12.6206
MRE11	12.471
FAA4	12.1192
BIR1	12.0809
XRS2	12.0201
LCD1	11.9591
BUD14	11.9302
ECM3	11.9286
DCP1	11.9192
CCC1	11.8869
SIZ2	11.8075
PBP4	11.6896
DCP2	11.6101
CBP1	11.5126
AIM20	11.4921
PPN1	11.4281
RMT2	11.2332
TRM112	11.1204
TSC13	10.8006
YDR115W	10.7315
AAC1	10.6805
OPY2	10.6698
SQS1	10.5319
SGT2	10.5319
YNR061C	10.2501
HSL7	10.1862
STP4	10.084
DOA1	9.79837
SCD6	9.61313
TUB1	9.56578
RPN4	9.48626
DPB11	9.45204
SPT21	9.37263
MSB3	9.34123
MRS6	9.22598
PBP1	9.17268
RAD59	9.14205
BMH1	9.0489
PPH22	9.0253
GCD6	8.92926
UFD4	8.88429
PPH21	8.85858
GSY2	8.717
DHH1	8.702
TSR3	8.53018
RTS1	8.42239
LSM1	8.38537
YOP1	8.35609
YHR182W	8.22291
ZPR1	8.20551
XBP1	8.20189
RNR4	8.17946
SCH9	8.16293
SLX4	8.05083
PEX29	7.9463
YGR042W	7.9284
FLR1	7.92069
DSE1	7.91081
PSO2	7.82476
ECO1	7.68739
LST8	7.65206
ARN1	7.56071
CHK1	7.54473
PRS5	7.52864
EXO1	7.48528
YGR151C	7.43491
PDR3	7.43107
YJR056C	7.34933
SLD3	7.24692
ATG16	7.05706
CAT8	6.96872
YIL108W	6.9411
ATG18	6.83155
MSO1	6.75897
NAM7	6.5615
YDR089W	6.54148
LSM7	6.43178
YTA6	6.42894
MKT1	6.37659
ATG2	6.30704
EDC1	6.21851
RAS1	6.18157
DSF2	6.1239
YBR259W	5.97017
PBY1	5.92199
GTB1	5.61257
QCR6	5.5819
YBR197C	5.55511
GLN1	5.44393
CDC15	5.34756
YBL111C	5.02139
LAP4	4.99218
PBP2	4.96895
TSA1	4.88027
YGR122W	4.81565
RAD54	4.59755
TIS11	4.16877
ZIP2	4.05326
LIF1	3.80199
YMR111C	3.7575
CTR1	3.18313
HSP26	2.9521
GLC3	2.61468
